# Separable cellular correlates of visual acuity and lifespan in mammalian primary visual cortex

**DOI:** 10.64898/2026.04.08.716558

**Authors:** Daniel J. Miller, Jon H. Kaas

## Abstract

Visual acuity spans more than a 100-fold range in mammals and yet the neural correlates of this perceptual gradient has not been fully evaluated. Furthermore, even though the known derived features of the human brain include specific changes to the cerebral cortex and the visual system in particular, no evolution of developing life histories approach has been quantitatively applied to metrics of cell composition. In this study, we present stereological estimates of neuron and glia density in V1 and granular layer 4 in a comparative sample of primates. We then integrate these data with the literature to construct a larger comparative dataset to test for phylogenetic relationships in mammalian visual system organization. Our examination revealed a primary relationship between acuity and neuron number along with secondary relationships among cell types tied to metabolic maintenance and support across the lifespan. Retinal metabolics along with phylogenetic position accounts for a large amount of V1 neuron density, which are further related to acuity while glia are related to longevity. These results identify a dissociation in the evolutionary developmental organization and senescence of V1 that map onto first principal parameters to explore the phylogenetic position and ecological pressures acting on the mammalian visual system. In accord with the literature, humans are revealed as outliers in glial support of neuronal metabolism across the lifespan. These findings provide evidence that mammalian visual cortex varies along at least two partially separable cellular dimensions in which visual resolution differs from lifelong maintenance.

**Summary and Significance:** If the cellular organization of visual cortex is shaped by a single constraint or multiple independent pressures is debated. We used stereology to test whether V1 neurons and glia make separable contributions to visual performance across the mammal lifespan. V1 neuron density, together with brain size, predicts visual acuity. The glia-to-neuron ratio is alternatively associated with maximum lifespan after controlling for neuron density. Humans and chimpanzees have nearly identical V1 neuron densities, yet humans appear show substantially elevated glial investment across the literature. These findings suggest that mammalian visual cortex evolves under at least two partially separable pressures with neuron density and spatial resolution on one hand and glia investment to sustain function across life on the other.
