## Supplementary material for "Separable cellular correlates of visual acuity and lifespan in mammalian primary visual cortex": Dataset S1

Species	Binomial	Order	Subclade	Activity_Pattern	L4_Data_Status	body_mass_g	brain_mass_g	eye_axial_mm	visual_acuity_cpd	v1_surface_area_mm2	retinal_area_mm2	N_RGC	cone_percent	total_rods	total_cones	total_photoreceptors	v1_volume_mm3	v1_neurons_total	v1_glia_total	v1_gnr	v1_neuron_density	v1_glia_density	lgn_volume	lgn_cells	v1l4_volume	v1l4_neurons	v1l4_glia	v1l4_neuron_density	v1l4_glia_density	l4_gnr	T1	T2	composite_transform	E_daily_ATP	E_cone_frac	CPI	RII
Human	Homo_sapiens	Primates	Catarrhini	diurnal	measured	70000	1400	24	60	2500	926.5	1158000	5	92000000	4600000	96600000	6360	1115108854	752618750	0.674928503437387	175331.58081761	118336.281446541	177.9	2808799	1044	264601600	194166154	253449.808429119	185982.906130268	0.73380566859762	2.42556044905009	94.2045336814774	154.220347059705	5.098824e+20	0.106852874309841	293667.862264151	962.961013816926
Chimpanzee	Pan_troglodytes	Primates	Catarrhini	diurnal	measured	45000	384	24	45	NA	859.7	1473647	5	78000000	4100000	82100000	3615	620470890	351448181	0.566421707551824	171637.867219917	97219.4138312586	149.5	1828500	636	141466875	78179063	222432.193396226	122923.055031447	0.552631582481765	1.24079918732234	77.3677194421657	54.3752397280492	4.564584e+20	0.108001955928514	268857.281051176	421.044449586638
Rhesus macaque	Macaca_mulatta	Primates	Catarrhini	diurnal	measured	7700	87	20.5	46	1200	598.5	1468400	5	70000000	3500000	73500000	1593.5	393249643	133623400	0.3397928068812	246783.585189834	83855.2871038594	87	1445103	360	125146667	53791111	347629.630555556	149419.752777778	0.429824559370806	0.984134432034868	86.6005170565697	28.9593688720763	4.07484e+20	0.103277674706246	330638.872293693	267.808255924816
Olive baboon	Papio_anubis	Primates	Catarrhini	diurnal	measured	25000	190	22	43	NA	793	1789295	5	72000000	3800000	75800000	2754	585242424	282757576	0.483146068030092	212506.326797386	102671.596223675	197.5	3661645	534	154895623	81101010	290066.709737828	151874.550561798	0.52358490465544	2.04641772318148	42.3021955978802	41.8249708446743	4.215312e+20	0.10839340006149	315177.92302106	327.079896830875
Squirrel monkey	Saimiri_sciureus	Primates	Platyrrhini	diurnal	measured	900	22	16.7	42	590	352	851800	10	28000000	3100000	31100000	995	428734491	166516210	0.388390049075851	430888.935678392	167352.974874372	32.6	604866	173	105471876	39336607	609664.023121387	227379.231213873	0.372958256663606	0.7101033106363	174.372300641795	48.0913678043697	1.834344e+20	0.203202888880166	598241.910552764	503.32764850904
Marmoset	Callithrix_jacchus	Primates	Platyrrhini	diurnal	measured	320	7.6	12.3	30	200	206	542646	30	12000000	5100000	17100000	202	56201824	19739200	0.351219917702315	278226.851485149	97718.8118811881	12.1	299481	39	14771307	5411733	378751.461538462	138762.384615385	0.366367918559949	0.55189018254995	49.323018822563	9.56051869707992	1.254096e+20	0.491904925938684	375945.663366337	103.569959052495
Golden-handed tamarin	Saguinus_midas	Primates	Platyrrhini	diurnal	measured	500	10.5	13.5	20	NA	258	679625	25	16000000	5400000	21400000	195	62871622	21555985	0.342857147855991	322418.574358974	110543.512820513	19	531829	36	15714844	5779200	436523.444444444	160533.333333333	0.367754207423249	0.782533014530072	29.5486782405623	7.92782283294735	1.502784e+20	0.43464929091606	432962.087179487	92.5092837962112
Owl monkey	Aotus_trivirgatus	Primates	Platyrrhini	nocturnal	measured	1020	18	16.7	10	NA	627.5	529000	10	50000000	5600000	55600000	461	99754650	36214267	0.363033372379132	216387.527114967	78555.8937093275	16.1	221981	105	25139769	9713760	239426.371428571	92512	0.386390185208146	0.41962381852552	113.251895432492	17.2525049544468	3.973824e+20	0.184664444122337	294943.420824295	188.572117202268
Bushbaby	Otolemur_garnettii	Primates	Strepsirrhini	nocturnal	measured	1100	10.5	20	6	340	344	500000	2	55000000	1100000	56100000	240	30025350	14378691	0.478885042139392	125105.625	59911.2125	8.38	217500	48	6243733	3115733	130077.770833333	64911.1041666667	0.499017654983005	0.435	28.7068183908046	5.98006068162423	3.808728e+20	0.0382615928467456	185016.8375	60.0507
Mouse	Mus_musculus	Rodentia	Rodentia	nocturnal	missing	30	0.4	3.4	0.5	4.5	16	59250	3	6400000	180000	6580000	3.4	527000	123637.6	0.234606451612903	155000	36364	0.3	21200	NA	NA	NA	NA	NA	NA	0.357805907172996	NA	NA	4.794696e+19	0.0509513011878125	191364	8.89451476793249
Rat	Rattus_norvegicus	Rodentia	Rodentia	nocturnal	missing	300	1.8	6.3	1	10	58	100000	1	30000000	300000	30300000	6.54	392530.8	237481.134	0.605	60020	36312.1	1.8	83000	NA	NA	NA	NA	NA	NA	0.83	NA	NA	2.200932e+20	0.0185975759360125	96332.1	3.925308
Cat	Felis_catus	Carnivora	Carnivora	crepuscular	derived	3500	30	22.5	6	380	550	205000	3	100000000	3000000	103000000	591.836734693878	2.9e+07	31908800	1.1	49000	53900	18.1	510000	207.1	10150000	11165000	49010.1400289715	53911.1540318687	1.1	2.48780487804878	19.9019607843137	54.4634146341463	7.24176e+20	0.0554782262875323	102900	141.463414634146
Ferret	Mustela_putorius_furo	Carnivora	Carnivora	crepuscular	missing	1000	7.2	8.5	3.5	87.5	170	81000	4	25000000	1000000	26000000	192.7	8556000	6745000	0.78833567087424	44400.6227296316	35002.5947067981	5.5	200000	NA	NA	NA	NA	NA	NA	2.46913580246914	NA	NA	1.84392e+20	0.0726278797344787	79403.2174364297	105.62962962963
Tree shrew	Tupaia_belangeri	Scandentia	Scandentia	diurnal	missing	150	3.5	9.5	8	180	85	400000	95	600000	11400000	12000000	216	17600400	8640000	0.490897934137861	81483.3333333333	40000	12	560000	NA	NA	NA	NA	NA	NA	1.4	NA	NA	1.38456e+20	0.978159126365055	121483.333333333	44.001
Rabbit	Oryctolagus_cuniculus	Lagomorpha	Lagomorpha	crepuscular	missing	2000	9	18	3	60	500	394000	15	60000000	10600000	70600000	78	5866800	2964000	0.505215790550215	75215.3846153846	38000	7.5	180000	NA	NA	NA	NA	NA	NA	0.456852791878173	NA	NA	5.219208e+20	0.265405785705417	113215.384615385	14.8903553299492
