## Supplementary material for "Separable cellular correlates of visual acuity and lifespan in mammalian primary visual cortex": Dataset S2

species	common_name	subclade	N_RGC	lgn_cells	v1l4_neurons	v1_gnr	T1	T2	composite_transform	MAG
Homo_sapiens	Human	Catarrhini	1158000	2808799	264601600	0.674928503437387	2.42556044905009	94.2045336814774	154.220347059705	382.719138078703
Pan_troglodytes	Chimpanzee	Catarrhini	1473647	1828500	141466875	0.566421707551824	1.24079918732234	77.3677194421657	54.3752397280492	150.373043136871
Macaca_mulatta	Rhesus macaque	Catarrhini	1468400	1445103	125146667	0.3397928068812	0.984134432034868	86.6005170565697	28.9593688720763	114.185919539469
Papio_anubis	Olive baboon	Catarrhini	1789295	3661645	154895623	0.483146068030092	2.04641772318148	42.3021955978802	41.8249708446743	128.392933645666
Saimiri_sciureus	Squirrel monkey	Platyrrhini	851800	604866	105471876	0.388390049075851	0.7101033106363	174.372300641795	48.0913678043697	171.913715773376
Callithrix_jacchus	Marmoset	Platyrrhini	542646	299481	14771307	0.351219917702315	0.55189018254995	49.323018822563	9.56051869707992	36.7814085589788
Saguinus_midas	Golden-handed tamarin	Platyrrhini	679625	531829	15714844	0.342857147855991	0.782533014530072	29.5486782405623	7.92782283294735	31.0506390919137
Aotus_trivirgatus	Owl monkey	Platyrrhini	529000	221981	25139769	0.363033372379132	0.41962381852552	113.251895432492	17.2525049544468	64.775697771082
Otolemur_garnettii	Bushbaby	Strepsirrhini	500000	217500	6243733	0.478885042139392	0.435	28.7068183908046	5.98006068162423	18.4675266816242
