## Supplementary material for "Separable cellular correlates of visual acuity and lifespan in mammalian primary visual cortex": Dataset S3

scenario	perturbation_factor	model_id	family	formula	uses_energy_vars	N	term	estimate	se	t_value	p_value	r_squared	lambda	AICc
-20%	0.8	A1	A	log_v1_neuron_density ~ log_E_daily_ATP	TRUE	15	(Intercept)	10.5988094892251	2.92033789504531	3.62930930260062	0.00305575283694548	0.222808005498643	0.999999	-6.39319309905758
-20%	0.8	A1	A	log_v1_neuron_density ~ log_E_daily_ATP	TRUE	15	log_E_daily_ATP	-0.276304172028677	0.143124680481195	-1.93051380865776	0.0756485286402491	0.222808005498643	0.999999	-6.39319309905758
-20%	0.8	A2	A	log_v1_neuron_density ~ primate_binary	FALSE	15	(Intercept)	4.8451120234677	0.0893475545546946	54.2276959634271	0	0.460462569946495	0.545769204624862	-7.12659538857425
-20%	0.8	A2	A	log_v1_neuron_density ~ primate_binary	FALSE	15	primate_binary	0.447537144555051	0.134360321198788	3.33087283925819	0.00541631374205798	0.460462569946495	0.545769204624862	-7.12659538857425
-20%	0.8	A5	A	log_v1_neuron_density ~ log_E_cone_frac	TRUE	15	(Intercept)	5.10234550093898	0.194541592278369	26.2275302735163	1.21369581052022e-12	0.0637638554735737	0.999999	-3.60048831700166
-20%	0.8	A5	A	log_v1_neuron_density ~ log_E_cone_frac	TRUE	15	log_E_cone_frac	0.143361961385622	0.152358846280909	0.940949376325025	0.363887780019672	0.0637638554735737	0.999999	-3.60048831700166
-20%	0.8	B4	B	log_v1_gnr ~ log_v1_neuron_density	FALSE	15	(Intercept)	2.17169675569982	0.71895961989142	3.0206101923051	0.00984097047998023	0.473273076563988	0.617172005044832	-18.4766153837596
-20%	0.8	B4	B	log_v1_gnr ~ log_v1_neuron_density	FALSE	15	log_v1_neuron_density	-0.490146394396105	0.143413817178773	-3.41770691303133	0.00458371891868858	0.473273076563988	0.617172005044832	-18.4766153837596
-20%	0.8	C3	C	log_CPI ~ log_brain_mass_g	FALSE	15	(Intercept)	8.29058554673032	1.72580472540405	4.8038954956444	0.000344427433973671	0.0179560394975627	1e-06	85.4341949165713
-20%	0.8	C3	C	log_CPI ~ log_brain_mass_g	FALSE	15	log_brain_mass_g	0.542236901512869	1.11218640526768	0.487541385998477	0.633993377088515	0.0179560394975627	1e-06	85.4341949165713
baseline	1	A1	A	log_v1_neuron_density ~ log_E_daily_ATP	TRUE	15	(Intercept)	11.4300615588487	3.06355770315339	3.73097642230909	0.00251700552590606	0.255391641574099	0.999999	-7.03562855278089
baseline	1	A1	A	log_v1_neuron_density ~ log_E_daily_ATP	TRUE	15	log_E_daily_ATP	-0.316502663443281	0.149887807369965	-2.11159712719037	0.0546492568492543	0.255391641574099	0.999999	-7.03562855278089
baseline	1	A2	A	log_v1_neuron_density ~ primate_binary	FALSE	15	(Intercept)	4.8451120234677	0.0893475545546946	54.2276959634271	0	0.460462569946495	0.545769204624862	-7.12659538857425
baseline	1	A2	A	log_v1_neuron_density ~ primate_binary	FALSE	15	primate_binary	0.447537144555051	0.134360321198788	3.33087283925819	0.00541631374205798	0.460462569946495	0.545769204624862	-7.12659538857425
baseline	1	A5	A	log_v1_neuron_density ~ log_E_cone_frac	TRUE	15	(Intercept)	5.10234550093898	0.194541592278369	26.2275302735163	1.21369581052022e-12	0.0637638554735737	0.999999	-3.60048831700166
baseline	1	A5	A	log_v1_neuron_density ~ log_E_cone_frac	TRUE	15	log_E_cone_frac	0.143361961385622	0.152358846280909	0.940949376325025	0.363887780019672	0.0637638554735737	0.999999	-3.60048831700166
baseline	1	B4	B	log_v1_gnr ~ log_v1_neuron_density	FALSE	15	(Intercept)	2.17169675569982	0.71895961989142	3.0206101923051	0.00984097047998023	0.473273076563988	0.617172005044832	-18.4766153837596
baseline	1	B4	B	log_v1_gnr ~ log_v1_neuron_density	FALSE	15	log_v1_neuron_density	-0.490146394396105	0.143413817178773	-3.41770691303133	0.00458371891868858	0.473273076563988	0.617172005044832	-18.4766153837596
baseline	1	C3	C	log_CPI ~ log_brain_mass_g	FALSE	15	(Intercept)	8.33139849403287	1.74896171256481	4.7636254322658	0.000370247109494626	0.0180354546422388	1e-06	85.8340605836756
baseline	1	C3	C	log_CPI ~ log_brain_mass_g	FALSE	15	log_brain_mass_g	0.550748788290068	1.1271098122604	0.488638092135452	0.633237449273967	0.0180354546422388	1e-06	85.8340605836756
+20%	1.2	A1	A	log_v1_neuron_density ~ log_E_daily_ATP	TRUE	15	(Intercept)	11.6198423984416	3.09442248168706	3.75509241779634	0.00240406799383397	0.262642219107271	0.999999	-7.18240590201678
+20%	1.2	A1	A	log_v1_neuron_density ~ log_E_daily_ATP	TRUE	15	log_E_daily_ATP	-0.325313225861736	0.151177412631701	-2.15186396035408	0.0507831578225446	0.262642219107271	0.999999	-7.18240590201678
+20%	1.2	A2	A	log_v1_neuron_density ~ primate_binary	FALSE	15	(Intercept)	4.8451120234677	0.0893475545546946	54.2276959634271	0	0.460462569946495	0.545769204624862	-7.12659538857425
+20%	1.2	A2	A	log_v1_neuron_density ~ primate_binary	FALSE	15	primate_binary	0.447537144555051	0.134360321198788	3.33087283925819	0.00541631374205798	0.460462569946495	0.545769204624862	-7.12659538857425
+20%	1.2	A5	A	log_v1_neuron_density ~ log_E_cone_frac	TRUE	15	(Intercept)	5.10234550093898	0.194541592278369	26.2275302735163	1.21369581052022e-12	0.0637638554735737	0.999999	-3.60048831700166
+20%	1.2	A5	A	log_v1_neuron_density ~ log_E_cone_frac	TRUE	15	log_E_cone_frac	0.143361961385622	0.152358846280909	0.940949376325025	0.363887780019672	0.0637638554735737	0.999999	-3.60048831700166
+20%	1.2	B4	B	log_v1_gnr ~ log_v1_neuron_density	FALSE	15	(Intercept)	2.17169675569982	0.71895961989142	3.0206101923051	0.00984097047998023	0.473273076563988	0.617172005044832	-18.4766153837596
+20%	1.2	B4	B	log_v1_gnr ~ log_v1_neuron_density	FALSE	15	log_v1_neuron_density	-0.490146394396105	0.143413817178773	-3.41770691303133	0.00458371891868858	0.473273076563988	0.617172005044832	-18.4766153837596
+20%	1.2	C3	C	log_CPI ~ log_brain_mass_g	FALSE	15	(Intercept)	8.3647451000438	1.76788571764795	4.73149650825422	0.000392286434264033	0.0180988481168236	1e-06	86.1569211246823
+20%	1.2	C3	C	log_CPI ~ log_brain_mass_g	FALSE	15	log_brain_mass_g	0.557703506180556	1.13930529467905	0.489511905882669	0.632635461254877	0.0180988481168236	1e-06	86.1569211246823
