## Supplementary material for "Separable cellular correlates of visual acuity and lifespan in mammalian primary visual cortex": Dataset S4

model_id	family	section	response	formula	N	term	estimate	se	t_value	p_value	r_squared	lambda	lambda_CI_lower	lambda_CI_upper	AICc	logLik	logLik_lambda0	LRT_chisq	LRT_df
A1	A	PGLS_ML	log_v1_neuron_density	log_v1_neuron_density ~ log_E_daily_ATP	15	(Intercept)	11.4300615588487	3.06355770315339	3.73097642230909	0.00251700552590606	0.255391641574099	0.999999	0.762692374516982	NA	-7.03562855278089	6.01781427639045	NA	NA	NA
A1	A	PGLS_ML	log_v1_neuron_density	log_v1_neuron_density ~ log_E_daily_ATP	15	log_E_daily_ATP	-0.316502663443281	0.149887807369965	-2.11159712719037	0.0546492568492543	0.255391641574099	0.999999	0.762692374516982	NA	-7.03562855278089	6.01781427639045	NA	NA	NA
A2	A	PGLS_ML	log_v1_neuron_density	log_v1_neuron_density ~ primate_binary	15	(Intercept)	4.8451120234677	0.0893475545546946	54.2276959634271	0	0.460462569946495	0.545769204624862	NA	NA	-7.12659538857425	6.06329769428713	NA	NA	NA
A2	A	PGLS_ML	log_v1_neuron_density	log_v1_neuron_density ~ primate_binary	15	primate_binary	0.447537144555051	0.134360321198788	3.33087283925819	0.00541631374205798	0.460462569946495	0.545769204624862	NA	NA	-7.12659538857425	6.06329769428713	NA	NA	NA
A3	A	PGLS_ML	log_v1_neuron_density	log_v1_neuron_density ~ log_E_daily_ATP + primate_binary	15	(Intercept)	12.6927031896202	2.28574175707082	5.5529909056244	0.00012517442570692	0.849107263935616	1e-06	NA	NA	-13.9772074921743	11.0795128369962	NA	NA	NA
A3	A	PGLS_ML	log_v1_neuron_density	log_v1_neuron_density ~ log_E_daily_ATP + primate_binary	15	log_E_daily_ATP	-0.385734384940533	0.11237632171594	-3.43252367625607	0.0049624851333534	0.849107263935616	1e-06	NA	NA	-13.9772074921743	11.0795128369962	NA	NA	NA
A3	A	PGLS_ML	log_v1_neuron_density	log_v1_neuron_density ~ log_E_daily_ATP + primate_binary	15	primate_binary	0.564698128925328	0.0700536815802893	8.06093436043216	3.47857561688869e-06	0.849107263935616	1e-06	NA	NA	-13.9772074921743	11.0795128369962	NA	NA	NA
A4	A	PGLS_ML	log_v1_neuron_density	log_v1_neuron_density ~ log_E_daily_ATP * primate_binary	15	(Intercept)	11.5677508982542	2.84523169390537	4.0656621824623	0.00186514091307433	0.855421482880728	1e-06	NA	NA	-10.8002231163128	11.4001115581564	NA	NA	NA
A4	A	PGLS_ML	log_v1_neuron_density	log_v1_neuron_density ~ log_E_daily_ATP * primate_binary	15	log_E_daily_ATP	-0.330412431382391	0.139895247683836	-2.3618560090699	0.0376901471305893	0.855421482880728	1e-06	NA	NA	-10.8002231163128	11.4001115581564	NA	NA	NA
A4	A	PGLS_ML	log_v1_neuron_density	log_v1_neuron_density ~ log_E_daily_ATP * primate_binary	15	primate_binary	4.03720564332517	5.01052564288821	0.805744931982428	0.437461668810463	0.855421482880728	1e-06	NA	NA	-10.8002231163128	11.4001115581564	NA	NA	NA
A4	A	PGLS_ML	log_v1_neuron_density	log_v1_neuron_density ~ log_E_daily_ATP * primate_binary	15	log_E_daily_ATP:primate_binary	-0.169948357277248	0.245195611548129	-0.693113372642435	0.502610340117224	0.855421482880728	1e-06	NA	NA	-10.8002231163128	11.4001115581564	NA	NA	NA
A5	A	PGLS_ML	log_v1_neuron_density	log_v1_neuron_density ~ log_E_cone_frac	15	(Intercept)	5.10234550093898	0.194541592278369	26.2275302735163	1.21369581052022e-12	0.0637638554735737	0.999999	0.617915452208202	NA	-3.60048831700166	4.30024415850083	NA	NA	NA
A5	A	PGLS_ML	log_v1_neuron_density	log_v1_neuron_density ~ log_E_cone_frac	15	log_E_cone_frac	0.143361961385621	0.152358846280909	0.940949376325022	0.363887780019673	0.0637638554735737	0.999999	0.617915452208202	NA	-3.60048831700166	4.30024415850083	NA	NA	NA
A6	A	PGLS_ML	log_v1_neuron_density	log_v1_neuron_density ~ log_E_cone_frac + primate_binary	15	(Intercept)	5.00339250754601	0.129624236647092	38.5992051869741	5.88418203051333e-14	0.559094034386085	0.535704567205077	NA	NA	-6.85270138769549	7.51725978475683	NA	NA	NA
A6	A	PGLS_ML	log_v1_neuron_density	log_v1_neuron_density ~ log_E_cone_frac + primate_binary	15	log_E_cone_frac	0.170189045748906	0.106214776590593	1.60231044315899	0.135067634241934	0.559094034386085	0.535704567205077	NA	NA	-6.85270138769549	7.51725978475683	NA	NA	NA
A6	A	PGLS_ML	log_v1_neuron_density	log_v1_neuron_density ~ log_E_cone_frac + primate_binary	15	primate_binary	0.459936667644035	0.126316980526898	3.64113095266788	0.00338104456528221	0.559094034386085	0.535704567205077	NA	NA	-6.85270138769549	7.51725978475683	NA	NA	NA
A7	A	PGLS_ML	log_v1_neuron_density	log_v1_neuron_density ~ log_brain_mass_g + primate_binary	15	(Intercept)	4.9226000831637	0.0731076562499069	67.333578118502	0	0.779340654515712	1e-06	NA	NA	-8.27644456288438	8.22913137235128	NA	NA	NA
A7	A	PGLS_ML	log_v1_neuron_density	log_v1_neuron_density ~ log_brain_mass_g + primate_binary	15	log_brain_mass_g	-0.119783361552293	0.0580153861441269	-2.06468265598918	0.0612615744184684	0.779340654515712	1e-06	NA	NA	-8.27644456288438	8.22913137235128	NA	NA	NA
A7	A	PGLS_ML	log_v1_neuron_density	log_v1_neuron_density ~ log_brain_mass_g + primate_binary	15	primate_binary	0.640828417157646	0.104341182719866	6.14166334378377	5.0091300372479e-05	0.779340654515712	1e-06	NA	NA	-8.27644456288438	8.22913137235128	NA	NA	NA
B1	B	PGLS_ML	log_v1_gnr	log_v1_gnr ~ log_brain_mass_g	15	(Intercept)	-0.427242532668429	0.0936788878158467	-4.5607131193562	0.000534596614784721	0.479483269563671	0.999999	0.419452073207311	NA	-17.3593039827349	11.1796519913675	NA	NA	NA
B1	B	PGLS_ML	log_v1_gnr	log_v1_gnr ~ log_brain_mass_g	15	log_brain_mass_g	0.167570809241211	0.0484236261914238	3.46051757005528	0.00422202139124472	0.479483269563671	0.999999	0.419452073207311	NA	-17.3593039827349	11.1796519913675	NA	NA	NA
B2	B	PGLS_ML	log_v1_gnr	log_v1_gnr ~ log_brain_mass_g + primate_binary	15	(Intercept)	-0.36029318910038	0.065641557253425	-5.48879710012639	0.000138728796187149	0.573280547555347	0.590811549831481	NA	NA	-18.4329129016731	13.3073655417456	NA	NA	NA
B2	B	PGLS_ML	log_v1_gnr	log_v1_gnr ~ log_brain_mass_g + primate_binary	15	log_brain_mass_g	0.172177243870851	0.0443740554145932	3.8801331602932	0.00218735119436575	0.573280547555347	0.590811549831481	NA	NA	-18.4329129016731	13.3073655417456	NA	NA	NA
B2	B	PGLS_ML	log_v1_gnr	log_v1_gnr ~ log_brain_mass_g + primate_binary	15	primate_binary	-0.256791578910694	0.0984790701098528	-2.60757517941878	0.0229038001635318	0.573280547555347	0.590811549831481	NA	NA	-18.4329129016731	13.3073655417456	NA	NA	NA
B3	B	PGLS_ML	log_v1_gnr	log_v1_gnr ~ log_brain_mass_g + log_E_daily_ATP	15	(Intercept)	-4.22641601425332	2.68919838738563	-1.57162671005546	0.142018325328147	0.553782986156769	0.999999	0.205122423034803	NA	-16.4877350820853	12.3347766319518	NA	NA	NA
B3	B	PGLS_ML	log_v1_gnr	log_v1_gnr ~ log_brain_mass_g + log_E_daily_ATP	15	log_brain_mass_g	0.112490645752769	0.0607946324806758	1.85033844539689	0.0890285219599551	0.553782986156769	0.999999	0.205122423034803	NA	-16.4877350820853	12.3347766319518	NA	NA	NA
B3	B	PGLS_ML	log_v1_gnr	log_v1_gnr ~ log_brain_mass_g + log_E_daily_ATP	15	log_E_daily_ATP	0.188553615942268	0.133390139436279	1.41354988261588	0.182907263297434	0.553782986156769	0.999999	0.205122423034803	NA	-16.4877350820853	12.3347766319518	NA	NA	NA
B4	B	PGLS_ML	log_v1_gnr	log_v1_gnr ~ log_v1_neuron_density	15	(Intercept)	2.17169675569982	0.71895961989142	3.0206101923051	0.00984097047998023	0.473273076563988	0.617172005044832	NA	NA	-18.4766153837596	11.7383076918798	NA	NA	NA
B4	B	PGLS_ML	log_v1_gnr	log_v1_gnr ~ log_v1_neuron_density	15	log_v1_neuron_density	-0.490146394396105	0.143413817178773	-3.41770691303133	0.00458371891868858	0.473273076563988	0.617172005044832	NA	NA	-18.4766153837596	11.7383076918798	NA	NA	NA
C1	C	PGLS_ML	log_CPI	log_CPI ~ log_RII	15	(Intercept)	4.86700864812227	0.18086509239052	26.9096075079736	8.73967564984923e-13	0.227786825635518	0.999999	0.65499849590034	NA	-11.005513102477	8.0027565512385	NA	NA	NA
C1	C	PGLS_ML	log_CPI	log_CPI ~ log_RII	15	log_RII	0.172800405421761	0.0882424145422974	1.95824656791244	0.0720129945270174	0.227786825635518	0.999999	0.65499849590034	NA	-11.005513102477	8.0027565512385	NA	NA	NA
C2	C	PGLS_ML	log_CPI	log_CPI ~ log_RII + primate_binary	15	(Intercept)	5.07596859978086	0.128102936723637	39.6241392243137	4.30766533554561e-14	0.76092831867654	1e-06	NA	NA	-11.1135467952066	9.6476824885124	NA	NA	NA
C2	C	PGLS_ML	log_CPI	log_CPI ~ log_RII + primate_binary	15	log_RII	-0.0163473308174986	0.0802886852132452	-0.203606906428726	0.842072601743146	0.76092831867654	1e-06	NA	NA	-11.1135467952066	9.6476824885124	NA	NA	NA
C2	C	PGLS_ML	log_CPI	log_CPI ~ log_RII + primate_binary	15	primate_binary	0.478329773343684	0.106531480931127	4.49003214038604	0.000739378350487652	0.76092831867654	1e-06	NA	NA	-11.1135467952066	9.6476824885124	NA	NA	NA
C3	C	PGLS_ML	log_CPI	log_CPI ~ log_brain_mass_g	15	(Intercept)	5.15307060964502	0.131679421808451	39.1334541029577	7.105427357601e-15	0.00108510605103835	0.999999	0.602846080220637	NA	-7.14437901337261	6.07218950668631	NA	NA	NA
C3	C	PGLS_ML	log_CPI	log_CPI ~ log_brain_mass_g	15	log_brain_mass_g	0.00808866814271674	0.0680665115419595	0.118834768515065	0.907222934828355	0.00108510605103835	0.999999	0.602846080220637	NA	-7.14437901337261	6.07218950668631	NA	NA	NA
C4	C	PGLS_ML	log_CPI	log_CPI ~ log_E_cone_frac	15	(Intercept)	5.24778097005245	0.169908667536341	30.8858932633912	1.49658063719471e-13	0.0349701004667908	0.999999	0.600078984309734	NA	-7.66203649756356	6.33101824878178	NA	NA	NA
C4	C	PGLS_ML	log_CPI	log_CPI ~ log_E_cone_frac	15	log_E_cone_frac	0.0913314756786986	0.133067115652686	0.686356469295387	0.504546805004475	0.0349701004667908	0.999999	0.600078984309734	NA	-7.66203649756356	6.33101824878178	NA	NA	NA
C5	C	PGLS_ML	log_CPI	log_CPI ~ log_brain_mass_g + primate_binary	15	(Intercept)	5.09256821081966	0.0623167092497572	81.7207498940503	0	0.790128261735126	1e-06	NA	0.975529237613562	-13.0675496181861	10.6246839000021	NA	NA	NA
C5	C	PGLS_ML	log_CPI	log_CPI ~ log_brain_mass_g + primate_binary	15	log_brain_mass_g	-0.0647956941778506	0.0494521112535398	-1.31027154423488	0.214629992284214	0.790128261735126	1e-06	NA	0.975529237613562	-13.0675496181861	10.6246839000021	NA	NA	NA
C5	C	PGLS_ML	log_CPI	log_CPI ~ log_brain_mass_g + primate_binary	15	primate_binary	0.534437707811531	0.0889400574421774	6.00896517476375	6.13183790538763e-05	0.790128261735126	1e-06	NA	0.975529237613562	-13.0675496181861	10.6246839000021	NA	NA	NA
A1	A	fixed_0	log_v1_neuron_density	log_v1_neuron_density ~ log_E_daily_ATP	15	(Intercept)	8.71634370949151	5.43105371598721	1.6049083962903	0.132521509742178	0.0320399130906512	0	NA	NA	10.720298726397	-2.86014936319849	NA	NA	NA
A1	A	fixed_0	log_v1_neuron_density	log_v1_neuron_density ~ log_E_daily_ATP	15	log_E_daily_ATP	-0.174432813966942	0.265913000803583	-0.655977005410829	0.523279958140836	0.0320399130906512	0	NA	NA	10.720298726397	-2.86014936319849	NA	NA	NA
A2	A	fixed_0	log_v1_neuron_density	log_v1_neuron_density ~ primate_binary	15	(Intercept)	4.84893137227651	0.0713694092982934	67.9413129511843	0	0.700952994782968	0	NA	NA	-6.89855254524782	5.94927627262391	NA	NA	NA
A2	A	fixed_0	log_v1_neuron_density	log_v1_neuron_density ~ primate_binary	15	primate_binary	0.508607923060188	0.0921375640559732	5.52009300735594	9.87228145126195e-05	0.700952994782968	0	NA	NA	-6.89855254524782	5.94927627262391	NA	NA	NA
A3	A	fixed_0	log_v1_neuron_density	log_v1_neuron_density ~ log_E_daily_ATP + primate_binary	15	(Intercept)	12.6927031896202	2.28574175707082	5.5529909056244	0.00012517442570692	0.849107263935616	0	NA	NA	-13.9772074921743	11.0795128369962	NA	NA	NA
A3	A	fixed_0	log_v1_neuron_density	log_v1_neuron_density ~ log_E_daily_ATP + primate_binary	15	log_E_daily_ATP	-0.385734384940533	0.11237632171594	-3.43252367625607	0.0049624851333534	0.849107263935616	0	NA	NA	-13.9772074921743	11.0795128369962	NA	NA	NA
A3	A	fixed_0	log_v1_neuron_density	log_v1_neuron_density ~ log_E_daily_ATP + primate_binary	15	primate_binary	0.564698128925328	0.0700536815802893	8.06093436043216	3.47857561688869e-06	0.849107263935616	0	NA	NA	-13.9772074921743	11.0795128369962	NA	NA	NA
A4	A	fixed_0	log_v1_neuron_density	log_v1_neuron_density ~ log_E_daily_ATP * primate_binary	15	(Intercept)	11.5677508982542	2.84523169390537	4.0656621824623	0.00186514091307433	0.855421482880728	0	NA	NA	-10.8002231163128	11.4001115581564	NA	NA	NA
A4	A	fixed_0	log_v1_neuron_density	log_v1_neuron_density ~ log_E_daily_ATP * primate_binary	15	log_E_daily_ATP	-0.330412431382391	0.139895247683836	-2.3618560090699	0.0376901471305893	0.855421482880728	0	NA	NA	-10.8002231163128	11.4001115581564	NA	NA	NA
A4	A	fixed_0	log_v1_neuron_density	log_v1_neuron_density ~ log_E_daily_ATP * primate_binary	15	primate_binary	4.03720564332517	5.01052564288821	0.805744931982428	0.437461668810463	0.855421482880728	0	NA	NA	-10.8002231163128	11.4001115581564	NA	NA	NA
A4	A	fixed_0	log_v1_neuron_density	log_v1_neuron_density ~ log_E_daily_ATP * primate_binary	15	log_E_daily_ATP:primate_binary	-0.169948357277248	0.245195611548129	-0.693113372642435	0.502610340117224	0.855421482880728	0	NA	NA	-10.8002231163128	11.4001115581564	NA	NA	NA
A5	A	fixed_0	log_v1_neuron_density	log_v1_neuron_density ~ log_E_cone_frac	15	(Intercept)	5.385135735037	0.172091113708376	31.2923521673675	1.26565424807268e-13	0.147116389098228	0	NA	NA	8.82178228909399	-1.91089114454699	NA	NA	NA
A5	A	fixed_0	log_v1_neuron_density	log_v1_neuron_density ~ log_E_cone_frac	15	log_E_cone_frac	0.258520392235259	0.172638433308445	1.49746720519279	0.158153924016711	0.147116389098228	0	NA	NA	8.82178228909399	-1.91089114454699	NA	NA	NA
A6	A	fixed_0	log_v1_neuron_density	log_v1_neuron_density ~ log_E_cone_frac + primate_binary	15	(Intercept)	5.00194081448134	0.120213706018646	41.6087398029764	2.39808173319034e-14	0.750410065110412	0	NA	NA	-6.42845623939808	7.30513721060813	NA	NA	NA
A6	A	fixed_0	log_v1_neuron_density	log_v1_neuron_density ~ log_E_cone_frac + primate_binary	15	log_E_cone_frac	0.152911535723719	0.0991628425614886	1.54202453029623	0.149015562020713	0.750410065110412	0	NA	NA	-6.42845623939808	7.30513721060813	NA	NA	NA
A6	A	fixed_0	log_v1_neuron_density	log_v1_neuron_density ~ log_E_cone_frac + primate_binary	15	primate_binary	0.481354281304084	0.0893765040573594	5.38569153471436	0.000163836514698756	0.750410065110412	0	NA	NA	-6.42845623939808	7.30513721060813	NA	NA	NA
A7	A	fixed_0	log_v1_neuron_density	log_v1_neuron_density ~ log_brain_mass_g + primate_binary	15	(Intercept)	4.9226000831637	0.0731076562499069	67.333578118502	0	0.779340654515712	0	NA	NA	-8.27644456288438	8.22913137235128	NA	NA	NA
A7	A	fixed_0	log_v1_neuron_density	log_v1_neuron_density ~ log_brain_mass_g + primate_binary	15	log_brain_mass_g	-0.119783361552293	0.0580153861441269	-2.06468265598918	0.0612615744184684	0.779340654515712	0	NA	NA	-8.27644456288438	8.22913137235128	NA	NA	NA
A7	A	fixed_0	log_v1_neuron_density	log_v1_neuron_density ~ log_brain_mass_g + primate_binary	15	primate_binary	0.640828417157646	0.104341182719866	6.14166334378377	5.0091300372479e-05	0.779340654515712	0	NA	NA	-8.27644456288438	8.22913137235128	NA	NA	NA
B1	B	fixed_0	log_v1_gnr	log_v1_gnr ~ log_brain_mass_g	15	(Intercept)	-0.402492586272649	0.0743976872156044	-5.41001476438677	0.000119082892551248	0.121177016494572	0	NA	NA	-8.88652126206408	6.94326063103204	NA	NA	NA
B1	B	fixed_0	log_v1_gnr	log_v1_gnr ~ log_brain_mass_g	15	log_brain_mass_g	0.0641913433081236	0.0479452252543695	1.3388474653641	0.203562711841868	0.121177016494572	0	NA	NA	-8.88652126206408	6.94326063103204	NA	NA	NA
B2	B	fixed_0	log_v1_gnr	log_v1_gnr ~ log_brain_mass_g + primate_binary	15	(Intercept)	-0.354021793111381	0.052683732829644	-6.71975530390246	2.13456928461753e-05	0.615524014219455	0	NA	NA	-18.105235512704	13.1435268472611	NA	NA	NA
B2	B	fixed_0	log_v1_gnr	log_v1_gnr ~ log_brain_mass_g + primate_binary	15	log_brain_mass_g	0.164981597310734	0.0418077566756861	3.94619588394901	0.00194107104894048	0.615524014219455	0	NA	NA	-18.105235512704	13.1435268472611	NA	NA	NA
B2	B	fixed_0	log_v1_gnr	log_v1_gnr ~ log_brain_mass_g + primate_binary	15	primate_binary	-0.295353006930959	0.0751916184366735	-3.9280043849529	0.0020058941899439	0.615524014219455	0	NA	NA	-18.105235512704	13.1435268472611	NA	NA	NA
B3	B	fixed_0	log_v1_gnr	log_v1_gnr ~ log_brain_mass_g + log_E_daily_ATP	15	(Intercept)	-8.3550943089144	3.46077583027498	-2.41422580330796	0.0326599152602878	0.389787251685451	0	NA	NA	-11.1763405206614	9.67907935123981	NA	NA	NA
B3	B	fixed_0	log_v1_gnr	log_v1_gnr ~ log_brain_mass_g + log_E_daily_ATP	15	log_brain_mass_g	-0.0341170803488606	0.0596553591476294	-0.571903024914005	0.577943832854861	0.389787251685451	0	NA	NA	-11.1763405206614	9.67907935123981	NA	NA	NA
B3	B	fixed_0	log_v1_gnr	log_v1_gnr ~ log_brain_mass_g + log_E_daily_ATP	15	log_E_daily_ATP	0.395564350502671	0.172109911538224	2.29832405912788	0.0403196978257792	0.389787251685451	0	NA	NA	-11.1763405206614	9.67907935123981	NA	NA	NA
B4	B	fixed_0	log_v1_gnr	log_v1_gnr ~ log_v1_neuron_density	15	(Intercept)	1.64739065516714	0.558730942681575	2.94845072882602	0.0113054580536667	0.489121298193894	0	NA	NA	-17.0232908457969	11.0116454228984	NA	NA	NA
B4	B	fixed_0	log_v1_gnr	log_v1_gnr ~ log_v1_neuron_density	15	log_v1_neuron_density	-0.381811071703567	0.108224964860054	-3.52793897597738	0.00370993822494969	0.489121298193894	0	NA	NA	-17.0232908457969	11.0116454228984	NA	NA	NA
C1	C	fixed_0	log_CPI	log_CPI ~ log_RII	15	(Intercept)	4.85360127340636	0.185821274332182	26.1197287062505	1.27919896897311e-12	0.359280151682872	0	NA	NA	0.492068199842507	2.25396590007875	NA	NA	NA
C1	C	fixed_0	log_CPI	log_CPI ~ log_RII	15	log_RII	0.23985981887366	0.0888389263812021	2.69994054007854	0.0181960294048342	0.359280151682872	0	NA	NA	0.492068199842507	2.25396590007875	NA	NA	NA
C2	C	fixed_0	log_CPI	log_CPI ~ log_RII + primate_binary	15	(Intercept)	5.07596859978086	0.128102936723637	39.6241392243137	4.30766533554561e-14	0.76092831867654	0	NA	NA	-11.1135467952066	9.6476824885124	NA	NA	NA
C2	C	fixed_0	log_CPI	log_CPI ~ log_RII + primate_binary	15	log_RII	-0.0163473308174986	0.0802886852132452	-0.203606906428726	0.842072601743146	0.76092831867654	0	NA	NA	-11.1135467952066	9.6476824885124	NA	NA	NA
C2	C	fixed_0	log_CPI	log_CPI ~ log_RII + primate_binary	15	primate_binary	0.478329773343684	0.106531480931127	4.49003214038604	0.000739378350487652	0.76092831867654	0	NA	NA	-11.1135467952066	9.6476824885124	NA	NA	NA
C3	C	fixed_0	log_CPI	log_CPI ~ log_brain_mass_g	15	(Intercept)	5.18027552709888	0.116543436196097	44.4493117431555	1.33226762955019e-15	0.158630104436794	0	NA	NA	4.57865446367506	0.210672768162468	NA	NA	NA
C3	C	fixed_0	log_CPI	log_CPI ~ log_brain_mass_g	15	log_brain_mass_g	0.117583056181341	0.075105846827563	1.56556461511315	0.141459721038451	0.158630104436794	0	NA	NA	4.57865446367506	0.210672768162468	NA	NA	NA
C4	C	fixed_0	log_CPI	log_CPI ~ log_E_cone_frac	15	(Intercept)	5.52273264410383	0.151620325828353	36.4247511930296	1.77635683940025e-14	0.133365322338841	0	NA	NA	5.02244645472319	-0.0112232273615973	NA	NA	NA
C4	C	fixed_0	log_CPI	log_CPI ~ log_E_cone_frac	15	log_E_cone_frac	0.215135247598405	0.152102540013074	1.41440930296045	0.180743649256126	0.133365322338841	0	NA	NA	5.02244645472319	-0.0112232273615973	NA	NA	NA
C5	C	fixed_0	log_CPI	log_CPI ~ log_brain_mass_g + primate_binary	15	(Intercept)	5.09256821081966	0.0623167092497572	81.7207498940503	0	0.790128261735126	0	NA	NA	-13.0675496181861	10.6246839000021	NA	NA	NA
C5	C	fixed_0	log_CPI	log_CPI ~ log_brain_mass_g + primate_binary	15	log_brain_mass_g	-0.0647956941778506	0.0494521112535398	-1.31027154423488	0.214629992284214	0.790128261735126	0	NA	NA	-13.0675496181861	10.6246839000021	NA	NA	NA
C5	C	fixed_0	log_CPI	log_CPI ~ log_brain_mass_g + primate_binary	15	primate_binary	0.534437707811531	0.0889400574421774	6.00896517476375	6.13183790538763e-05	0.790128261735126	0	NA	NA	-13.0675496181861	10.6246839000021	NA	NA	NA
A1	A	fixed_0.5	log_v1_neuron_density	log_v1_neuron_density ~ log_E_daily_ATP	15	(Intercept)	10.2455448004249	3.88612387061906	2.63644318645787	0.0205343817849433	0.122413189691829	0.5	NA	NA	0.727407704307716	2.13629614784614	NA	NA	NA
A1	A	fixed_0.5	log_v1_neuron_density	log_v1_neuron_density ~ log_E_daily_ATP	15	log_E_daily_ATP	-0.256249255011465	0.19029258764206	-1.34660660295118	0.201115996641326	0.122413189691829	0.5	NA	NA	0.727407704307716	2.13629614784614	NA	NA	NA
A2	A	fixed_0.5	log_v1_neuron_density	log_v1_neuron_density ~ primate_binary	15	(Intercept)	4.84531915998434	0.0872936537884724	55.5059726532399	0	0.479948302856161	0.5	NA	NA	-7.12130712601429	6.06065356300715	NA	NA	NA
A2	A	fixed_0.5	log_v1_neuron_density	log_v1_neuron_density ~ primate_binary	15	primate_binary	0.452150262022956	0.13053805562154	3.46374288991896	0.00419596860532745	0.479948302856161	0.5	NA	NA	-7.12130712601429	6.06065356300715	NA	NA	NA
A3	A	fixed_0.5	log_v1_neuron_density	log_v1_neuron_density ~ log_E_daily_ATP + primate_binary	15	(Intercept)	12.2885230465419	2.31884327476877	5.29941940460263	0.000188520647959045	0.720299945501493	0.5	NA	NA	-13.242645381656	10.7122317817371	NA	NA	NA
A3	A	fixed_0.5	log_v1_neuron_density	log_v1_neuron_density ~ log_E_daily_ATP + primate_binary	15	log_E_daily_ATP	-0.365709862504597	0.113885590449622	-3.21120399043259	0.0074754901741656	0.720299945501493	0.5	NA	NA	-13.242645381656	10.7122317817371	NA	NA	NA
A3	A	fixed_0.5	log_v1_neuron_density	log_v1_neuron_density ~ log_E_daily_ATP + primate_binary	15	primate_binary	0.513995887659897	0.101485928678671	5.0647010314832	0.000277632378932413	0.720299945501493	0.5	NA	NA	-13.242645381656	10.7122317817371	NA	NA	NA
A4	A	fixed_0.5	log_v1_neuron_density	log_v1_neuron_density ~ log_E_daily_ATP * primate_binary	15	(Intercept)	11.2722562141306	2.9159662561495	3.86570187167238	0.00262733648132385	0.729294949094898	0.5	NA	NA	-9.91478266237056	10.9573913311853	NA	NA	NA
A4	A	fixed_0.5	log_v1_neuron_density	log_v1_neuron_density ~ log_E_daily_ATP * primate_binary	15	log_E_daily_ATP	-0.315777224730055	0.143231816984944	-2.20465837393691	0.0496801752333802	0.729294949094898	0.5	NA	NA	-9.91478266237056	10.9573913311853	NA	NA	NA
A4	A	fixed_0.5	log_v1_neuron_density	log_v1_neuron_density ~ log_E_daily_ATP * primate_binary	15	primate_binary	3.58412673867959	5.07925013179805	0.705640920544863	0.495084037364403	0.729294949094898	0.5	NA	NA	-9.91478266237056	10.9573913311853	NA	NA	NA
A4	A	fixed_0.5	log_v1_neuron_density	log_v1_neuron_density ~ log_E_daily_ATP * primate_binary	15	log_E_daily_ATP:primate_binary	-0.150173105114193	0.248395273109551	-0.604573119424705	0.557727102104053	0.729294949094898	0.5	NA	NA	-9.91478266237056	10.9573913311853	NA	NA	NA
A5	A	fixed_0.5	log_v1_neuron_density	log_v1_neuron_density ~ log_E_cone_frac	15	(Intercept)	5.15838162697778	0.171524427786229	30.0737433936038	2.1049828546893e-13	0.073970562152081	0.5	NA	NA	1.5333598778141	1.73332006109295	NA	NA	NA
A5	A	fixed_0.5	log_v1_neuron_density	log_v1_neuron_density ~ log_E_cone_frac	15	log_E_cone_frac	0.151434879080043	0.14860628443534	1.01903415225978	0.326777361356928	0.073970562152081	0.5	NA	NA	1.5333598778141	1.73332006109295	NA	NA	NA
A6	A	fixed_0.5	log_v1_neuron_density	log_v1_neuron_density ~ log_E_cone_frac + primate_binary	15	(Intercept)	5.0029614087578	0.12836141344993	38.9755867771688	5.24025267623074e-14	0.571625200722293	0.5	NA	NA	-6.8484346330505	7.51512640743434	NA	NA	NA
A6	A	fixed_0.5	log_v1_neuron_density	log_v1_neuron_density ~ log_E_cone_frac + primate_binary	15	log_E_cone_frac	0.168751660222119	0.105302682226275	1.60253904890575	0.135016980229569	0.571625200722293	0.5	NA	NA	-6.8484346330505	7.51512640743434	NA	NA	NA
A6	A	fixed_0.5	log_v1_neuron_density	log_v1_neuron_density ~ log_E_cone_frac + primate_binary	15	primate_binary	0.460862348865105	0.12343221846323	3.73372815139341	0.00285444136663626	0.571625200722293	0.5	NA	NA	-6.8484346330505	7.51512640743434	NA	NA	NA
A7	A	fixed_0.5	log_v1_neuron_density	log_v1_neuron_density ~ log_brain_mass_g + primate_binary	15	(Intercept)	4.92211397903154	0.0894481426225843	55.0275705533631	8.88178419700125e-16	0.599584888134484	0.5	NA	NA	-7.86088547770788	8.02135182976303	NA	NA	NA
A7	A	fixed_0.5	log_v1_neuron_density	log_v1_neuron_density ~ log_brain_mass_g + primate_binary	15	log_brain_mass_g	-0.1176082319049	0.0621112576910678	-1.89350910409616	0.0826468480628932	0.599584888134484	0.5	NA	NA	-7.86088547770788	8.02135182976303	NA	NA	NA
A7	A	fixed_0.5	log_v1_neuron_density	log_v1_neuron_density ~ log_brain_mass_g + primate_binary	15	primate_binary	0.567398125479919	0.133858091142365	4.23880335239849	0.00114989878134519	0.599584888134484	0.5	NA	NA	-7.86088547770788	8.02135182976303	NA	NA	NA
B1	B	fixed_0.5	log_v1_gnr	log_v1_gnr ~ log_brain_mass_g	15	(Intercept)	-0.399343413089385	0.0751725443472497	-5.31235727827265	0.00014083239589846	0.305703131803541	0.5	NA	NA	-14.1934258474234	9.59671292371172	NA	NA	NA
B1	B	fixed_0.5	log_v1_gnr	log_v1_gnr ~ log_brain_mass_g	15	log_brain_mass_g	0.114480745216358	0.0478501640258164	2.39248386180228	0.0325394671851522	0.305703131803541	0.5	NA	NA	-14.1934258474234	9.59671292371172	NA	NA	NA
B2	B	fixed_0.5	log_v1_gnr	log_v1_gnr ~ log_brain_mass_g + primate_binary	15	(Intercept)	-0.358133451865128	0.0629212309005337	-5.69177440967847	0.000100425430823226	0.576142645684998	0.5	NA	NA	-18.4141476089384	13.2979828953783	NA	NA	NA
B2	B	fixed_0.5	log_v1_gnr	log_v1_gnr ~ log_brain_mass_g + primate_binary	15	log_brain_mass_g	0.169451651744986	0.0436914246860558	3.87837322684207	0.0021943356970302	0.576142645684998	0.5	NA	NA	-18.4141476089384	13.2979828953783	NA	NA	NA
B2	B	fixed_0.5	log_v1_gnr	log_v1_gnr ~ log_brain_mass_g + primate_binary	15	primate_binary	-0.260547161042739	0.0941608804132605	-2.76704253294181	0.0170551264714973	0.576142645684998	0.5	NA	NA	-18.4141476089384	13.2979828953783	NA	NA	NA
B3	B	fixed_0.5	log_v1_gnr	log_v1_gnr ~ log_brain_mass_g + log_E_daily_ATP	15	(Intercept)	-5.89367751166747	3.07544905843735	-1.91636323661367	0.0794401972365055	0.451627957136482	0.5	NA	NA	-14.5507926568981	11.3663054193581	NA	NA	NA
B3	B	fixed_0.5	log_v1_gnr	log_v1_gnr ~ log_brain_mass_g + log_E_daily_ATP	15	log_brain_mass_g	0.0338594034082903	0.063202706569737	0.535727111163036	0.601935561880898	0.451627957136482	0.5	NA	NA	-14.5507926568981	11.3663054193581	NA	NA	NA
B3	B	fixed_0.5	log_v1_gnr	log_v1_gnr ~ log_brain_mass_g + log_E_daily_ATP	15	log_E_daily_ATP	0.273143260869315	0.152852634515247	1.78697123366931	0.0992075159405319	0.451627957136482	0.5	NA	NA	-14.5507926568981	11.3663054193581	NA	NA	NA
B4	B	fixed_0.5	log_v1_gnr	log_v1_gnr ~ log_v1_neuron_density	15	(Intercept)	2.08073783529269	0.690492309006592	3.01341203682086	0.0099781705822819	0.475326225207328	0.5	NA	NA	-18.3952700210253	11.6976350105126	NA	NA	NA
B4	B	fixed_0.5	log_v1_gnr	log_v1_gnr ~ log_v1_neuron_density	15	log_v1_neuron_density	-0.471375644797834	0.137354930563567	-3.43180723737969	0.00446125692592547	0.475326225207328	0.5	NA	NA	-18.3952700210253	11.6976350105126	NA	NA	NA
C1	C	fixed_0.5	log_CPI	log_CPI ~ log_RII	15	(Intercept)	4.88918667954091	0.181613839401301	26.9207825552191	8.69526672886423e-13	0.219678537981026	0.5	NA	NA	-5.56183790248375	5.28091895124188	NA	NA	NA
C1	C	fixed_0.5	log_CPI	log_CPI ~ log_RII	15	log_RII	0.178439107634029	0.0932741559470191	1.91306054525312	0.0780215360075709	0.219678537981026	0.5	NA	NA	-5.56183790248375	5.28091895124188	NA	NA	NA
C2	C	fixed_0.5	log_CPI	log_CPI ~ log_RII + primate_binary	15	(Intercept)	5.01010398456167	0.149692281535597	33.469354152173	3.2129854332652e-13	0.547404083078961	0.5	NA	NA	-10.5506135276824	9.36621585475031	NA	NA	NA
C2	C	fixed_0.5	log_CPI	log_CPI ~ log_RII + primate_binary	15	log_RII	0.027479810653908	0.0899405250483509	0.305533135804302	0.765195271224756	0.547404083078961	0.5	NA	NA	-10.5506135276824	9.36621585475031	NA	NA	NA
C2	C	fixed_0.5	log_CPI	log_CPI ~ log_RII + primate_binary	15	primate_binary	0.390838478609233	0.132588805984208	2.94774868593192	0.0121951292262155	0.547404083078961	0.5	NA	NA	-10.5506135276824	9.36621585475031	NA	NA	NA
C3	C	fixed_0.5	log_CPI	log_CPI ~ log_brain_mass_g	15	(Intercept)	5.1654996397229	0.112238117506222	46.0226860044809	8.88178419700125e-16	0.021579074686446	0.5	NA	NA	-2.16832781475762	3.58416390737881	NA	NA	NA
C3	C	fixed_0.5	log_CPI	log_CPI ~ log_brain_mass_g	15	log_brain_mass_g	0.038255138083322	0.0714438014471447	0.535457762723107	0.601374043738045	0.021579074686446	0.5	NA	NA	-2.16832781475762	3.58416390737881	NA	NA	NA
C4	C	fixed_0.5	log_CPI	log_CPI ~ log_E_cone_frac	15	(Intercept)	5.31021426809241	0.149107259571715	35.6133851788643	2.39808173319034e-14	0.05366220205781	0.5	NA	NA	-2.66843360223746	3.83421680111873	NA	NA	NA
C4	C	fixed_0.5	log_CPI	log_CPI ~ log_E_cone_frac	15	log_E_cone_frac	0.110915645982205	0.129184373988434	0.858584072963306	0.40612284068211	0.05366220205781	0.5	NA	NA	-2.66843360223746	3.83421680111873	NA	NA	NA
C5	C	fixed_0.5	log_CPI	log_CPI ~ log_brain_mass_g + primate_binary	15	(Intercept)	5.09044551435385	0.0779627010030737	65.2933447515262	0	0.588644475139643	0.5	NA	NA	-11.9837412357389	10.0827797087786	NA	NA	NA
C5	C	fixed_0.5	log_CPI	log_CPI ~ log_brain_mass_g + primate_binary	15	log_brain_mass_g	-0.0618612703694284	0.0541359638145349	-1.14270193066775	0.27544924028922	0.588644475139643	0.5	NA	NA	-11.9837412357389	10.0827797087786	NA	NA	NA
C5	C	fixed_0.5	log_CPI	log_CPI ~ log_brain_mass_g + primate_binary	15	primate_binary	0.474524573877543	0.11667026313344	4.06722811051528	0.00156134285517573	0.588644475139643	0.5	NA	NA	-11.9837412357389	10.0827797087786	NA	NA	NA
A1	A	fixed_1	log_v1_neuron_density	log_v1_neuron_density ~ log_E_daily_ATP	15	(Intercept)	11.4300615588487	3.06355770315339	3.73097642230909	0.00251700552590606	0.255391641574099	1	NA	NA	-7.03562855278089	6.01781427639045	NA	NA	NA
A1	A	fixed_1	log_v1_neuron_density	log_v1_neuron_density ~ log_E_daily_ATP	15	log_E_daily_ATP	-0.316502663443281	0.149887807369965	-2.11159712719037	0.0546492568492543	0.255391641574099	1	NA	NA	-7.03562855278089	6.01781427639045	NA	NA	NA
A2	A	fixed_1	log_v1_neuron_density	log_v1_neuron_density ~ primate_binary	15	(Intercept)	4.84368236145794	0.132142964776116	36.6548636899768	1.64313007644523e-14	0.23355384816086	1	NA	NA	-6.60203769667002	5.80101884833501	NA	NA	NA
A2	A	fixed_1	log_v1_neuron_density	log_v1_neuron_density ~ primate_binary	15	primate_binary	0.405425162969195	0.203697797957466	1.99032668509186	0.0680074200846585	0.23355384816086	1	NA	NA	-6.60203769667002	5.80101884833501	NA	NA	NA
A3	A	fixed_1	log_v1_neuron_density	log_v1_neuron_density ~ log_E_daily_ATP + primate_binary	15	(Intercept)	12.3326083880775	2.43895081646073	5.05652197036672	0.000281441565481266	0.57112094212131	1	NA	NA	-12.1290617302255	10.1554399560219	NA	NA	NA
A3	A	fixed_1	log_v1_neuron_density	log_v1_neuron_density ~ log_E_daily_ATP + primate_binary	15	log_E_daily_ATP	-0.367708507760055	0.119646616852773	-3.07328796611547	0.00965761326452741	0.57112094212131	1	NA	NA	-12.1290617302255	10.1554399560219	NA	NA	NA
A3	A	fixed_1	log_v1_neuron_density	log_v1_neuron_density ~ log_E_daily_ATP + primate_binary	15	primate_binary	0.476347868945365	0.160266805309829	2.97221790890813	0.0116530594401865	0.57112094212131	1	NA	NA	-12.1290617302255	10.1554399560219	NA	NA	NA
A4	A	fixed_1	log_v1_neuron_density	log_v1_neuron_density ~ log_E_daily_ATP * primate_binary	15	(Intercept)	12.1322703298935	3.15762614091447	3.84221240529124	0.00273604932855731	0.571569090853748	1	NA	NA	-8.32656206169185	10.1632810308459	NA	NA	NA
A4	A	fixed_1	log_v1_neuron_density	log_v1_neuron_density ~ log_E_daily_ATP * primate_binary	15	log_E_daily_ATP	-0.357871849184341	0.154950674592388	-2.30958561571775	0.0413288393995386	0.571569090853748	1	NA	NA	-8.32656206169185	10.1632810308459	NA	NA	NA
A4	A	fixed_1	log_v1_neuron_density	log_v1_neuron_density ~ log_E_daily_ATP * primate_binary	15	primate_binary	1.05078645395267	5.35782364080317	0.196121881644307	0.848090936799179	0.571569090853748	1	NA	NA	-8.32656206169185	10.1632810308459	NA	NA	NA
A4	A	fixed_1	log_v1_neuron_density	log_v1_neuron_density ~ log_E_daily_ATP * primate_binary	15	log_E_daily_ATP:primate_binary	-0.0280849339739405	0.261822144782761	-0.107267221408041	0.916508414713375	0.571569090853748	1	NA	NA	-8.32656206169185	10.1632810308459	NA	NA	NA
A5	A	fixed_1	log_v1_neuron_density	log_v1_neuron_density ~ log_E_cone_frac	15	(Intercept)	5.10234550093898	0.194541592278369	26.2275302735163	1.21369581052022e-12	0.0637638554735737	1	NA	NA	-3.60048831700166	4.30024415850083	NA	NA	NA
A5	A	fixed_1	log_v1_neuron_density	log_v1_neuron_density ~ log_E_cone_frac	15	log_E_cone_frac	0.143361961385621	0.152358846280909	0.940949376325022	0.363887780019673	0.0637638554735737	1	NA	NA	-3.60048831700166	4.30024415850083	NA	NA	NA
A6	A	fixed_1	log_v1_neuron_density	log_v1_neuron_density ~ log_E_cone_frac + primate_binary	15	(Intercept)	5.01634839137499	0.172754350411679	29.0374649287897	1.73261405223002e-12	0.350407113222148	1	NA	NA	-5.90149859300309	7.04165838741064	NA	NA	NA
A6	A	fixed_1	log_v1_neuron_density	log_v1_neuron_density ~ log_E_cone_frac + primate_binary	15	log_E_cone_frac	0.197081427082407	0.134139066532282	1.46923213480822	0.167493000493927	0.350407113222148	1	NA	NA	-5.90149859300309	7.04165838741064	NA	NA	NA
A6	A	fixed_1	log_v1_neuron_density	log_v1_neuron_density ~ log_E_cone_frac + primate_binary	15	primate_binary	0.456106933866027	0.198210116292162	2.30112843076952	0.0401155452634512	0.350407113222148	1	NA	NA	-5.90149859300309	7.04165838741064	NA	NA	NA
A7	A	fixed_1	log_v1_neuron_density	log_v1_neuron_density ~ log_brain_mass_g + primate_binary	15	(Intercept)	4.90879318374682	0.136684388624037	35.9133419197486	1.3899992268307e-13	0.335912494542655	1	NA	NA	-5.57047728064454	6.87614773123136	NA	NA	NA
A7	A	fixed_1	log_v1_neuron_density	log_v1_neuron_density ~ log_brain_mass_g + primate_binary	15	log_brain_mass_g	-0.0956182332396547	0.0703073096066974	-1.36000415567809	0.198831682915513	0.335912494542655	1	NA	NA	-5.57047728064454	6.87614773123136	NA	NA	NA
A7	A	fixed_1	log_v1_neuron_density	log_v1_neuron_density ~ log_brain_mass_g + primate_binary	15	primate_binary	0.48871118365482	0.2066341631165	2.36510350604167	0.0357182320773384	0.335912494542655	1	NA	NA	-5.57047728064454	6.87614773123136	NA	NA	NA
B1	B	fixed_1	log_v1_gnr	log_v1_gnr ~ log_brain_mass_g	15	(Intercept)	-0.427242532668429	0.0936788878158467	-4.5607131193562	0.000534596614784721	0.479483269563671	1	NA	NA	-17.3593039827349	11.1796519913675	NA	NA	NA
B1	B	fixed_1	log_v1_gnr	log_v1_gnr ~ log_brain_mass_g	15	log_brain_mass_g	0.167570809241211	0.0484236261914238	3.46051757005528	0.00422202139124472	0.479483269563671	1	NA	NA	-17.3593039827349	11.1796519913675	NA	NA	NA
B2	B	fixed_1	log_v1_gnr	log_v1_gnr ~ log_brain_mass_g + primate_binary	15	(Intercept)	-0.376115975299027	0.0909618869397577	-4.13487437379263	0.00138341728728397	0.590820180665822	1	NA	NA	-17.78749552669	12.9846568542541	NA	NA	NA
B2	B	fixed_1	log_v1_gnr	log_v1_gnr ~ log_brain_mass_g + primate_binary	15	log_brain_mass_g	0.19262750969928	0.046788705073509	4.11696603692378	0.00142837561517184	0.590820180665822	1	NA	NA	-17.78749552669	12.9846568542541	NA	NA	NA
B2	B	fixed_1	log_v1_gnr	log_v1_gnr ~ log_brain_mass_g + primate_binary	15	primate_binary	-0.248482481753625	0.137512656511156	-1.80697899420965	0.0958854631140347	0.590820180665822	1	NA	NA	-17.78749552669	12.9846568542541	NA	NA	NA
B3	B	fixed_1	log_v1_gnr	log_v1_gnr ~ log_brain_mass_g + log_E_daily_ATP	15	(Intercept)	-4.22641601425332	2.68919838738563	-1.57162671005546	0.142018325328147	0.553782986156769	1	NA	NA	-16.4877350820853	12.3347766319518	NA	NA	NA
B3	B	fixed_1	log_v1_gnr	log_v1_gnr ~ log_brain_mass_g + log_E_daily_ATP	15	log_brain_mass_g	0.112490645752769	0.0607946324806758	1.85033844539689	0.0890285219599551	0.553782986156769	1	NA	NA	-16.4877350820853	12.3347766319518	NA	NA	NA
B3	B	fixed_1	log_v1_gnr	log_v1_gnr ~ log_brain_mass_g + log_E_daily_ATP	15	log_E_daily_ATP	0.188553615942268	0.133390139436279	1.41354988261588	0.182907263297434	0.553782986156769	1	NA	NA	-16.4877350820853	12.3347766319518	NA	NA	NA
B4	B	fixed_1	log_v1_gnr	log_v1_gnr ~ log_v1_neuron_density	15	(Intercept)	2.45120842806965	0.895281508979704	2.73791919467111	0.0169239321758439	0.417571963691318	1	NA	NA	-15.6735499160993	10.3367749580496	NA	NA	NA
B4	B	fixed_1	log_v1_gnr	log_v1_gnr ~ log_v1_neuron_density	15	log_v1_neuron_density	-0.547850123374327	0.179450865747707	-3.05292549630024	0.00924777355553719	0.417571963691318	1	NA	NA	-15.6735499160993	10.3367749580496	NA	NA	NA
C1	C	fixed_1	log_CPI	log_CPI ~ log_RII	15	(Intercept)	4.86700864812227	0.18086509239052	26.9096075079736	8.73967564984923e-13	0.227786825635518	1	NA	NA	-11.005513102477	8.0027565512385	NA	NA	NA
C1	C	fixed_1	log_CPI	log_CPI ~ log_RII	15	log_RII	0.172800405421761	0.0882424145422974	1.95824656791244	0.0720129945270174	0.227786825635518	1	NA	NA	-11.005513102477	8.0027565512385	NA	NA	NA
C2	C	fixed_1	log_CPI	log_CPI ~ log_RII + primate_binary	15	(Intercept)	4.87224509193452	0.171341957856299	28.4357967709274	2.22000196004046e-12	0.360515310789166	1	NA	NA	-10.6526644044187	9.41724129311844	NA	NA	NA
C2	C	fixed_1	log_CPI	log_CPI ~ log_RII + primate_binary	15	log_RII	0.119527312053731	0.0901396812219118	1.32602323897142	0.209518953449949	0.360515310789166	1	NA	NA	-10.6526644044187	9.41724129311844	NA	NA	NA
C2	C	fixed_1	log_CPI	log_CPI ~ log_RII + primate_binary	15	primate_binary	0.28355398150755	0.179671061373815	1.57818392867174	0.14050740296261	0.360515310789166	1	NA	NA	-10.6526644044187	9.41724129311844	NA	NA	NA
C3	C	fixed_1	log_CPI	log_CPI ~ log_brain_mass_g	15	(Intercept)	5.15307060964502	0.131679421808451	39.1334541029577	7.105427357601e-15	0.00108510605103835	1	NA	NA	-7.14437901337261	6.07218950668631	NA	NA	NA
C3	C	fixed_1	log_CPI	log_CPI ~ log_brain_mass_g	15	log_brain_mass_g	0.00808866814271674	0.0680665115419595	0.118834768515065	0.907222934828355	0.00108510605103835	1	NA	NA	-7.14437901337261	6.07218950668631	NA	NA	NA
C4	C	fixed_1	log_CPI	log_CPI ~ log_E_cone_frac	15	(Intercept)	5.24778097005245	0.169908667536341	30.8858932633912	1.49658063719471e-13	0.0349701004667908	1	NA	NA	-7.66203649756356	6.33101824878178	NA	NA	NA
C4	C	fixed_1	log_CPI	log_CPI ~ log_E_cone_frac	15	log_E_cone_frac	0.0913314756786986	0.133067115652686	0.686356469295387	0.504546805004475	0.0349701004667908	1	NA	NA	-7.66203649756356	6.33101824878178	NA	NA	NA
C5	C	fixed_1	log_CPI	log_CPI ~ log_brain_mass_g + primate_binary	15	(Intercept)	5.07057406418567	0.122208389374978	41.4912109562902	2.48689957516035e-14	0.282637366826451	1	NA	NA	-8.92888242899027	8.55535030540423	NA	NA	NA
C5	C	fixed_1	log_CPI	log_CPI ~ log_brain_mass_g + primate_binary	15	log_brain_mass_g	-0.0323422025193784	0.0628611881343371	-0.514501928443695	0.616244760756872	0.282637366826451	1	NA	NA	-8.92888242899027	8.55535030540423	NA	NA	NA
C5	C	fixed_1	log_CPI	log_CPI ~ log_brain_mass_g + primate_binary	15	primate_binary	0.400945172265965	0.184749908299866	2.1702049865984	0.0507762646605354	0.282637366826451	1	NA	NA	-8.92888242899027	8.55535030540423	NA	NA	NA
A1	A	LRT	log_v1_neuron_density	log_v1_neuron_density ~ log_E_daily_ATP	15	LRT_lambda0_vs_ML	NA	NA	NA	2.51133841760222e-05	NA	0.999999	NA	NA	NA	6.01781427639045	-2.86014936319849	17.7559272791779	1
A2	A	LRT	log_v1_neuron_density	log_v1_neuron_density ~ primate_binary	15	LRT_lambda0_vs_ML	NA	NA	NA	0.63297884323979	NA	0.545769204624862	NA	NA	NA	6.06329769428713	5.94927627262391	0.228042843326428	1
A3	A	LRT	log_v1_neuron_density	log_v1_neuron_density ~ log_E_daily_ATP + primate_binary	15	LRT_lambda0_vs_ML	NA	NA	NA	1	NA	1e-06	NA	NA	NA	11.0795128369962	11.0795128369962	0	1
A4	A	LRT	log_v1_neuron_density	log_v1_neuron_density ~ log_E_daily_ATP * primate_binary	15	LRT_lambda0_vs_ML	NA	NA	NA	1	NA	1e-06	NA	NA	NA	11.4001115581564	11.4001115581564	0	1
A5	A	LRT	log_v1_neuron_density	log_v1_neuron_density ~ log_E_cone_frac	15	LRT_lambda0_vs_ML	NA	NA	NA	0.000424244113464461	NA	0.999999	NA	NA	NA	4.30024415850083	-1.91089114454699	12.4222706060957	1
A6	A	LRT	log_v1_neuron_density	log_v1_neuron_density ~ log_E_cone_frac + primate_binary	15	LRT_lambda0_vs_ML	NA	NA	NA	0.514826362630287	NA	0.535704567205077	NA	NA	NA	7.51725978475683	7.30513721060813	0.424245148297409	1
A7	A	LRT	log_v1_neuron_density	log_v1_neuron_density ~ log_brain_mass_g + primate_binary	15	LRT_lambda0_vs_ML	NA	NA	NA	1	NA	1e-06	NA	NA	NA	8.22913137235128	8.22913137235128	0	1
B1	B	LRT	log_v1_gnr	log_v1_gnr ~ log_brain_mass_g	15	LRT_lambda0_vs_ML	NA	NA	NA	0.00360499527805801	NA	0.999999	NA	NA	NA	11.1796519913675	6.94326063103204	8.47278272067082	1
B2	B	LRT	log_v1_gnr	log_v1_gnr ~ log_brain_mass_g + primate_binary	15	LRT_lambda0_vs_ML	NA	NA	NA	0.567029936782202	NA	0.590811549831481	NA	NA	NA	13.3073655417456	13.1435268472611	0.327677388969157	1
B3	B	LRT	log_v1_gnr	log_v1_gnr ~ log_brain_mass_g + log_E_daily_ATP	15	LRT_lambda0_vs_ML	NA	NA	NA	0.0211863907485098	NA	0.999999	NA	NA	NA	12.3347766319518	9.67907935123981	5.3113945614239	1
B4	B	LRT	log_v1_gnr	log_v1_gnr ~ log_v1_neuron_density	15	LRT_lambda0_vs_ML	NA	NA	NA	0.22799525054019	NA	0.617172005044832	NA	NA	NA	11.7383076918798	11.0116454228984	1.45332453796271	1
C1	C	LRT	log_CPI	log_CPI ~ log_RII	15	LRT_lambda0_vs_ML	NA	NA	NA	0.000696868121976811	NA	0.999999	NA	NA	NA	8.0027565512385	2.25396590007875	11.4975813023195	1
C2	C	LRT	log_CPI	log_CPI ~ log_RII + primate_binary	15	LRT_lambda0_vs_ML	NA	NA	NA	1	NA	1e-06	NA	NA	NA	9.6476824885124	9.6476824885124	0	1
C3	C	LRT	log_CPI	log_CPI ~ log_brain_mass_g	15	LRT_lambda0_vs_ML	NA	NA	NA	0.00061731246622241	NA	0.999999	NA	NA	NA	6.07218950668631	0.210672768162468	11.7230334770477	1
C4	C	LRT	log_CPI	log_CPI ~ log_E_cone_frac	15	LRT_lambda0_vs_ML	NA	NA	NA	0.000368702530887093	NA	0.999999	NA	NA	NA	6.33101824878178	-0.0112232273615973	12.6844829522868	1
C5	C	LRT	log_CPI	log_CPI ~ log_brain_mass_g + primate_binary	15	LRT_lambda0_vs_ML	NA	NA	NA	1	NA	1e-06	NA	NA	NA	10.6246839000021	10.6246839000021	0	1
