## Supplementary material for "Separable cellular correlates of visual acuity and lifespan in mammalian primary visual cortex": Dataset S5

model_id	source	response	coefficient	consensus_estimate	consensus_p	consensus_sign	n_trees	posterior_median	posterior_025	posterior_975	frac_p05	frac_sign_match
A1	prespecified	log_v1_neuron_density	log_E_daily_ATP	-0.316502663443281	0.0546492568492543	-	100	-0.33937592480436	-0.358794530597731	-0.315824059221218	0.87	1
A2	prespecified	log_v1_neuron_density	primate_binary	0.447537144555051	0.00541631374205798	+	100	0.456980199385258	0.442325841415267	0.508607926168402	0.99	1
A3	prespecified	log_v1_neuron_density	log_E_daily_ATP	-0.385734384940533	0.0049624851333534	-	100	-0.385734390796332	-0.385734401129718	-0.385734380348558	1	1
A3	prespecified	log_v1_neuron_density	primate_binary	0.564698128925328	3.47857561688869e-06	+	100	0.564698127739881	0.564698117967752	0.564698141668737	1	1
A4	prespecified	log_v1_neuron_density	log_E_daily_ATP	-0.330412431382391	0.0376901471305893	-	100	-0.33041243911609	-0.330412454542715	-0.330412427054736	1	1
A4	prespecified	log_v1_neuron_density	primate_binary	4.03720564332517	0.437461668810463	+	100	4.03720546490137	4.03720500462213	4.0372056906828	0	1
A4	prespecified	log_v1_neuron_density	log_E_daily_ATP:primate_binary	-0.169948357277248	0.502610340117224	-	100	-0.169948348326737	-0.169948359563939	-0.169948326098215	0	1
A5	prespecified	log_v1_neuron_density	log_E_cone_frac	0.143361961385621	0.363887780019673	+	100	0.154623818037979	0.133036871632574	0.176562976019257	0	1
A6	prespecified	log_v1_neuron_density	log_E_cone_frac	0.170189045748906	0.135067634241934	+	100	0.170943919860082	0.16563560260191	0.174790930768232	0	1
A6	prespecified	log_v1_neuron_density	primate_binary	0.459936667644035	0.00338104456528221	+	100	0.462133893878789	0.455195332919247	0.468372575727167	1	1
A7	prespecified	log_v1_neuron_density	log_brain_mass_g	-0.119783361552293	0.0612615744184684	-	100	-0.119783362429107	-0.11978337036554	-0.119783355682737	0	1
A7	prespecified	log_v1_neuron_density	primate_binary	0.640828417157646	5.0091300372479e-05	+	100	0.640828416663867	0.640828406563164	0.640828428103655	1	1
B1	prespecified	log_v1_gnr	log_brain_mass_g	0.167570809241211	0.00422202139124472	+	100	0.1699738664526	0.163326666861277	0.174855387772756	1	1
B2	prespecified	log_v1_gnr	log_brain_mass_g	0.172177243870851	0.00218735119436575	+	100	0.169167684921075	0.164962020278589	0.182928217612877	1	1
B2	prespecified	log_v1_gnr	primate_binary	-0.256791578910694	0.0229038001635318	-	100	-0.261350853864707	-0.26779017378048	-0.251699569614521	0.97	1
B3	prespecified	log_v1_gnr	log_brain_mass_g	0.112490645752769	0.0890285219599551	+	100	0.0980663072111324	0.0789626080245191	0.119352017497797	0	1
B3	prespecified	log_v1_gnr	log_E_daily_ATP	0.188553615942268	0.182907263297434	+	100	0.201305089569087	0.163906892528041	0.233197681145989	0	1
B4	prespecified	log_v1_gnr	log_v1_neuron_density	-0.490146394396105	0.00458371891868858	-	100	-0.491623179339031	-0.507248853168466	-0.478766980414726	1	1
C1	prespecified	log_CPI	log_RII	0.172800405421761	0.0720129945270174	+	100	0.175965274200248	0.165606714906526	0.18475261387791	0	1
C2	prespecified	log_CPI	log_RII	-0.0163473308174986	0.842072601743146	-	100	-0.0163473316566224	-0.0163473426807657	-0.0163473238029537	0	1
C2	prespecified	log_CPI	primate_binary	0.478329773343684	0.000739378350487652	+	100	0.478329773815817	0.478329763174056	0.478329780654088	1	1
C3	prespecified	log_CPI	log_brain_mass_g	0.00808866814271674	0.907222934828355	+	100	0.00269878695945823	-0.00505748076060957	0.0106059452831917	0	0.75
C4	prespecified	log_CPI	log_E_cone_frac	0.0913314756786986	0.504546805004475	+	100	0.101357649845864	0.0841066337938947	0.118397132341209	0	1
C5	prespecified	log_CPI	log_brain_mass_g	-0.0647956941778506	0.214629992284214	-	100	-0.0647956950391172	-0.0647957012609448	-0.0647956907600703	0	1
C5	prespecified	log_CPI	primate_binary	0.534437707811531	6.13183790538763e-05	+	100	0.534437705789486	0.534437698519001	0.534437717943862	1	1
