## Supplementary material for "Separable cellular correlates of visual acuity and lifespan in mammalian primary visual cortex": Dataset S6

model_id	dropped_species	term	estimate	se	p_value	r_squared	lambda	AICc	full_estimate	full_p	sig_change	sign_change
A3	Homo_sapiens	(Intercept)	12.5859219747897	2.43681509706288	0.00031095297764594	0.848721078685754	1e-06	-11.3713416142615	12.6927031896202	0.00012517442570692	FALSE	FALSE
A3	Homo_sapiens	log_E_daily_ATP	-0.380483188554115	0.119805102968926	0.00882614168551976	0.848721078685754	1e-06	-11.3713416142615	-0.385734384940533	0.0049624851333534	FALSE	FALSE
A3	Homo_sapiens	primate_binary	0.567328574804506	0.0741004931188046	9.8935739221151e-06	0.848721078685754	1e-06	-11.3713416142615	0.564698128925328	3.47857561688869e-06	FALSE	FALSE
A3	Pan_troglodytes	(Intercept)	12.5213233983962	2.40044119937373	0.000287162336177094	0.850842366249152	1e-06	-11.5511613965304	12.6927031896202	0.00012517442570692	FALSE	FALSE
A3	Pan_troglodytes	log_E_daily_ATP	-0.377306414329232	0.118016270992339	0.00849886824041701	0.850842366249152	1e-06	-11.5511613965304	-0.385734384940533	0.0049624851333534	FALSE	FALSE
A3	Pan_troglodytes	primate_binary	0.57037990405811	0.0737399178897794	8.98489428724503e-06	0.850842366249152	1e-06	-11.5511613965304	0.564698128925328	3.47857561688869e-06	FALSE	FALSE
A3	Macaca_mulatta	(Intercept)	12.8865315361773	2.35481397891243	0.000194145477841356	0.848366695690734	1e-06	-11.9031572476266	12.6927031896202	0.00012517442570692	FALSE	FALSE
A3	Macaca_mulatta	log_E_daily_ATP	-0.395266311644225	0.115772635607121	0.00578258148555522	0.848366695690734	1e-06	-11.9031572476266	-0.385734384940533	0.0049624851333534	FALSE	FALSE
A3	Macaca_mulatta	primate_binary	0.555311330616973	0.0729430233076767	1.04339232176454e-05	0.848366695690734	1e-06	-11.9031572476266	0.564698128925328	3.47857561688869e-06	FALSE	FALSE
A3	Papio_anubis	(Intercept)	12.7581527038591	2.40439195925453	0.000250026664161185	0.845945473195157	1e-06	-11.3686934595628	12.6927031896202	0.00012517442570692	FALSE	FALSE
A3	Papio_anubis	log_E_daily_ATP	-0.388953005867778	0.118210207606883	0.00720024595102364	0.845945473195157	1e-06	-11.3686934595628	-0.385734384940533	0.0049624851333534	FALSE	FALSE
A3	Papio_anubis	primate_binary	0.561898354043771	0.074309849771863	1.11173835461997e-05	0.845945473195157	1e-06	-11.3686934595628	0.564698128925328	3.47857561688869e-06	FALSE	FALSE
A3	Saimiri_sciureus	(Intercept)	11.8386965467987	2.06839041150457	0.000133454374254827	0.642974623818305	0.999999	-14.883329290529	12.6927031896202	0.00012517442570692	FALSE	FALSE
A3	Saimiri_sciureus	log_E_daily_ATP	-0.343457288629866	0.101469067675381	0.00609012345008919	0.642974623818305	0.999999	-14.883329290529	-0.385734384940533	0.0049624851333534	FALSE	FALSE
A3	Saimiri_sciureus	primate_binary	0.455738636263162	0.135520828673843	0.00633166010189523	0.642974623818305	0.999999	-14.883329290529	0.564698128925328	3.47857561688869e-06	FALSE	FALSE
A3	Callithrix_jacchus	(Intercept)	13.147702012239	2.52059399464597	0.000287227437629545	0.841885461930168	1e-06	-11.646738149557	12.6927031896202	0.00012517442570692	FALSE	FALSE
A3	Callithrix_jacchus	log_E_daily_ATP	-0.408109932710125	0.123926700891541	0.00716448284655868	0.841885461930168	1e-06	-11.646738149557	-0.385734384940533	0.0049624851333534	FALSE	FALSE
A3	Callithrix_jacchus	primate_binary	0.576567597398963	0.0759219305195031	1.06776503363548e-05	0.841885461930168	1e-06	-11.646738149557	0.564698128925328	3.47857561688869e-06	FALSE	FALSE
A3	Saguinus_midas	(Intercept)	12.4996762128477	2.47774250564842	0.000375135507703517	0.833286158897923	1e-06	-11.4143860506771	12.6927031896202	0.00012517442570692	FALSE	FALSE
A3	Saguinus_midas	log_E_daily_ATP	-0.376241867323153	0.121818393134685	0.0103127685260231	0.833286158897923	1e-06	-11.4143860506771	-0.385734384940533	0.0049624851333534	FALSE	FALSE
A3	Saguinus_midas	primate_binary	0.558715418369506	0.0760054739448371	1.44646561279771e-05	0.833286158897923	1e-06	-11.4143860506771	0.564698128925328	3.47857561688869e-06	FALSE	FALSE
A3	Aotus_trivirgatus	(Intercept)	12.7420378847054	2.39809584492486	0.000247277829062531	0.84549872321192	1e-06	-11.3604230448673	12.6927031896202	0.00012517442570692	FALSE	FALSE
A3	Aotus_trivirgatus	log_E_daily_ATP	-0.388160524903676	0.117900482998268	0.00717572277643153	0.84549872321192	1e-06	-11.3604230448673	-0.385734384940533	0.0049624851333534	FALSE	FALSE
A3	Aotus_trivirgatus	primate_binary	0.56205805395161	0.0744001057371396	1.12145194473001e-05	0.84549872321192	1e-06	-11.3604230448673	0.564698128925328	3.47857561688869e-06	FALSE	FALSE
A3	Otolemur_garnettii	(Intercept)	12.3036903929556	2.03807881369746	8.46614350584751e-05	0.89069542156135	1e-06	-15.8663881420349	12.6927031896202	0.00012517442570692	FALSE	FALSE
A3	Otolemur_garnettii	log_E_daily_ATP	-0.366603842218326	0.100200438774395	0.00376308910499779	0.89069542156135	1e-06	-15.8663881420349	-0.385734384940533	0.0049624851333534	FALSE	FALSE
A3	Otolemur_garnettii	primate_binary	0.58983353726837	0.0633841876062904	1.51001711334864e-06	0.89069542156135	1e-06	-15.8663881420349	0.564698128925328	3.47857561688869e-06	FALSE	FALSE
A3	Mus_musculus	(Intercept)	9.75505217038721	2.87965962612214	0.00606085130434098	0.653214519742418	0.731177780395929	-12.4694434504502	12.6927031896202	0.00012517442570692	FALSE	FALSE
A3	Mus_musculus	log_E_daily_ATP	-0.242660325311683	0.140738961107845	0.112624477035405	0.653214519742418	0.731177780395929	-12.4694434504502	-0.385734384940533	0.0049624851333534	TRUE	FALSE
A3	Mus_musculus	primate_binary	0.503357160831268	0.115280127876356	0.00112428690214417	0.653214519742418	0.731177780395929	-12.4694434504502	0.564698128925328	3.47857561688869e-06	FALSE	FALSE
A3	Rattus_norvegicus	(Intercept)	11.3060445750154	2.44687456573838	0.000739641061588081	0.612914523122933	0.761114169643899	-11.7647513522162	12.6927031896202	0.00012517442570692	FALSE	FALSE
A3	Rattus_norvegicus	log_E_daily_ATP	-0.316336013709564	0.120410588823685	0.0235268071920949	0.612914523122933	0.761114169643899	-11.7647513522162	-0.385734384940533	0.0049624851333534	FALSE	FALSE
A3	Rattus_norvegicus	primate_binary	0.462603025171686	0.123285081219194	0.00319710565362841	0.612914523122933	0.761114169643899	-11.7647513522162	0.564698128925328	3.47857561688869e-06	FALSE	FALSE
A3	Felis_catus	(Intercept)	13.7578477556543	2.58768206964673	0.000246041789719431	0.666119097189157	0.859430947932654	-12.0443452913448	12.6927031896202	0.00012517442570692	FALSE	FALSE
A3	Felis_catus	log_E_daily_ATP	-0.43942395859341	0.127609453236427	0.00549059375970695	0.666119097189157	0.859430947932654	-12.0443452913448	-0.385734384940533	0.0049624851333534	FALSE	FALSE
A3	Felis_catus	primate_binary	0.524666508248137	0.133728522455125	0.00237901806959662	0.666119097189157	0.859430947932654	-12.0443452913448	0.564698128925328	3.47857561688869e-06	FALSE	FALSE
A3	Mustela_putorius_furo	(Intercept)	13.0297173687701	1.9847269289598	4.05194167023559e-05	0.86923869873435	1e-06	-16.5687100793072	12.6927031896202	0.00012517442570692	FALSE	FALSE
A3	Mustela_putorius_furo	log_E_daily_ATP	-0.400054414785547	0.0975061111399517	0.00175085675854625	0.86923869873435	1e-06	-16.5687100793072	-0.385734384940533	0.0049624851333534	FALSE	FALSE
A3	Mustela_putorius_furo	primate_binary	0.520958990068097	0.063724087363247	5.31289478322705e-06	0.86923869873435	1e-06	-16.5687100793072	0.564698128925328	3.47857561688869e-06	FALSE	FALSE
A3	Tupaia_belangeri	(Intercept)	12.7411911064307	2.43246439854117	0.00027768847201548	0.841712437542232	1e-06	-11.3292830575502	12.6927031896202	0.00012517442570692	FALSE	FALSE
A3	Tupaia_belangeri	log_E_daily_ATP	-0.387992257140191	0.119357903660772	0.00772612698707076	0.841712437542232	1e-06	-11.3292830575502	-0.385734384940533	0.0049624851333534	FALSE	FALSE
A3	Tupaia_belangeri	primate_binary	0.562451561010085	0.0763330660265563	1.41507106894423e-05	0.841712437542232	1e-06	-11.3292830575502	0.564698128925328	3.47857561688869e-06	FALSE	FALSE
A3	Oryctolagus_cuniculus	(Intercept)	14.079000115102	2.26797499239893	6.64321477146235e-05	0.873154793309524	1e-06	-14.6458205267551	12.6927031896202	0.00012517442570692	FALSE	FALSE
A3	Oryctolagus_cuniculus	log_E_daily_ATP	-0.455894933748058	0.111922968581557	0.0018410850290822	0.873154793309524	1e-06	-14.6458205267551	-0.385734384940533	0.0049624851333534	FALSE	FALSE
A3	Oryctolagus_cuniculus	primate_binary	0.615293215247335	0.0713233652746024	3.16611226880426e-06	0.873154793309524	1e-06	-14.6458205267551	0.564698128925328	3.47857561688869e-06	FALSE	FALSE
B4	Homo_sapiens	(Intercept)	2.00967911900443	0.651473993271398	0.00945289995913612	0.510689658188705	0.469605350378217	-18.0156557332591	2.17169675569982	0.00984097047998023	FALSE	FALSE
B4	Homo_sapiens	log_v1_neuron_density	-0.458133412849223	0.129453861608831	0.00407854220590909	0.510689658188705	0.469605350378217	-18.0156557332591	-0.490146394396105	0.00458371891868858	FALSE	FALSE
B4	Pan_troglodytes	(Intercept)	1.99979580695823	0.69280226144421	0.0136638507573696	0.477523426186378	0.422839314699417	-15.801188388974	2.17169675569982	0.00984097047998023	FALSE	FALSE
B4	Pan_troglodytes	log_v1_neuron_density	-0.45524661433316	0.137465011287707	0.00620450762297109	0.477523426186378	0.422839314699417	-15.801188388974	-0.490146394396105	0.00458371891868858	FALSE	FALSE
B4	Macaca_mulatta	(Intercept)	2.12663269801239	0.745931528007664	0.0145963145296062	0.46410710538532	0.724041692585061	-16.840257856685	2.17169675569982	0.00984097047998023	FALSE	FALSE
B4	Macaca_mulatta	log_v1_neuron_density	-0.480934248438497	0.149184936214992	0.00730355627436774	0.46410710538532	0.724041692585061	-16.840257856685	-0.490146394396105	0.00458371891868858	FALSE	FALSE
B4	Papio_anubis	(Intercept)	2.15258378410616	0.729771426356324	0.0121517052571232	0.482424236718389	0.577643998780421	-15.9104491370391	2.17169675569982	0.00984097047998023	FALSE	FALSE
B4	Papio_anubis	log_v1_neuron_density	-0.486503188392836	0.145468002137416	0.00584034894608454	0.482424236718389	0.577643998780421	-15.9104491370391	-0.490146394396105	0.00458371891868858	FALSE	FALSE
B4	Saimiri_sciureus	(Intercept)	2.97670409836149	0.801662397122673	0.00296363245411468	0.579283076644979	0.84099659910782	-18.3449844046385	2.17169675569982	0.00984097047998023	FALSE	FALSE
B4	Saimiri_sciureus	log_v1_neuron_density	-0.653717131497703	0.160823242380379	0.00156810358449189	0.579283076644979	0.84099659910782	-18.3449844046385	-0.490146394396105	0.00458371891868858	FALSE	FALSE
B4	Callithrix_jacchus	(Intercept)	2.10887626559074	0.735474961679204	0.0141588659153506	0.468810671891376	0.564889746530693	-15.6832862250137	2.17169675569982	0.00984097047998023	FALSE	FALSE
B4	Callithrix_jacchus	log_v1_neuron_density	-0.47712216363633	0.146610438990499	0.00690050446942259	0.468810671891376	0.564889746530693	-15.6832862250137	-0.490146394396105	0.00458371891868858	FALSE	FALSE
B4	Saguinus_midas	(Intercept)	2.10725593985497	0.747065954476074	0.0154396062855255	0.460646518677775	0.549502081531655	-15.5787319194711	2.17169675569982	0.00984097047998023	FALSE	FALSE
B4	Saguinus_midas	log_v1_neuron_density	-0.476875077680603	0.148959034770015	0.0076129596577692	0.460646518677775	0.549502081531655	-15.5787319194711	-0.490146394396105	0.00458371891868858	FALSE	FALSE
B4	Aotus_trivirgatus	(Intercept)	2.26704397580712	0.744690712806002	0.0101925624148413	0.494203894813606	0.665960400570343	-16.2777747856055	2.17169675569982	0.00984097047998023	FALSE	FALSE
B4	Aotus_trivirgatus	log_v1_neuron_density	-0.508948622916172	0.14863393618634	0.00503956816983231	0.494203894813606	0.665960400570343	-16.2777747856055	-0.490146394396105	0.00458371891868858	FALSE	FALSE
B4	Otolemur_garnettii	(Intercept)	2.21188485342732	0.762234730237894	0.0132807966289554	0.471791669840153	0.66945075283383	-16.057130983467	2.17169675569982	0.00984097047998023	FALSE	FALSE
B4	Otolemur_garnettii	log_v1_neuron_density	-0.498453448360175	0.152251461618054	0.00665514816570578	0.471791669840153	0.66945075283383	-16.057130983467	-0.490146394396105	0.00458371891868858	FALSE	FALSE
B4	Mus_musculus	(Intercept)	1.6239790211877	0.42644698250809	0.00249254162341872	0.629562048023206	1e-06	-23.1879879369852	2.17169675569982	0.00984097047998023	FALSE	FALSE
B4	Mus_musculus	log_v1_neuron_density	-0.373171603130289	0.0826335541739953	0.000706724285532978	0.629562048023206	1e-06	-23.1879879369852	-0.490146394396105	0.00458371891868858	FALSE	FALSE
B4	Rattus_norvegicus	(Intercept)	1.90658818322751	0.871532451047051	0.0492167267257511	0.349008136077702	0.800574831324096	-16.6016164542889	2.17169675569982	0.00984097047998023	FALSE	FALSE
B4	Rattus_norvegicus	log_v1_neuron_density	-0.43996632570498	0.173459791200274	0.0261096959278446	0.349008136077702	0.800574831324096	-16.6016164542889	-0.490146394396105	0.00458371891868858	FALSE	FALSE
B4	Felis_catus	(Intercept)	1.80400945425157	0.678640147614896	0.0208579343418571	0.449688998887855	0.502679329065874	-18.4503628866444	2.17169675569982	0.00984097047998023	FALSE	FALSE
B4	Felis_catus	log_v1_neuron_density	-0.420617800358962	0.134321332249222	0.00866880867508613	0.449688998887855	0.502679329065874	-18.4503628866444	-0.490146394396105	0.00458371891868858	FALSE	FALSE
B4	Mustela_putorius_furo	(Intercept)	2.3877114329153	0.793025732255344	0.0108450251884733	0.486709422448224	0.717307790475291	-16.3308309385079	2.17169675569982	0.00984097047998023	FALSE	FALSE
B4	Mustela_putorius_furo	log_v1_neuron_density	-0.531792123865814	0.157651478072787	0.00553720379236555	0.486709422448224	0.717307790475291	-16.3308309385079	-0.490146394396105	0.00458371891868858	FALSE	FALSE
B4	Tupaia_belangeri	(Intercept)	2.28986556146075	0.759070878156063	0.0107291306591768	0.489482657994367	0.647269235569013	-16.523818661726	2.17169675569982	0.00984097047998023	FALSE	FALSE
B4	Tupaia_belangeri	log_v1_neuron_density	-0.51186601625604	0.150904527110429	0.0053483378371797	0.489482657994367	0.647269235569013	-16.523818661726	-0.490146394396105	0.00458371891868858	FALSE	FALSE
B4	Oryctolagus_cuniculus	(Intercept)	2.26873057592811	0.761499287950648	0.0115008226768922	0.484082006331892	0.644477716954377	-16.3889183349296	2.17169675569982	0.00984097047998023	FALSE	FALSE
B4	Oryctolagus_cuniculus	log_v1_neuron_density	-0.507773809767355	0.151324950796053	0.00572141815602256	0.484082006331892	0.644477716954377	-16.3889183349296	-0.490146394396105	0.00458371891868858	FALSE	FALSE
C3	Homo_sapiens	(Intercept)	5.17272367039336	0.144875142995023	1.48991929904696e-13	0.00194699091978338	0.999999	-3.78651091728847	5.15307060964502	7.105427357601e-15	FALSE	FALSE
C3	Homo_sapiens	log_brain_mass_g	-0.0136388117500283	0.089141667367863	0.880939703278172	0.00194699091978338	0.999999	-3.78651091728847	0.00808866814271674	0.907222934828355	FALSE	TRUE
C3	Pan_troglodytes	(Intercept)	5.16673466458353	0.137840395672331	8.34887714518118e-14	0.000439367379976172	0.999999	-3.93339747770324	5.15307060964502	7.105427357601e-15	FALSE	FALSE
C3	Pan_troglodytes	log_brain_mass_g	-0.00540523025387637	0.0744242115305876	0.943299198098566	0.000439367379976172	0.999999	-3.93339747770324	0.00808866814271674	0.907222934828355	FALSE	TRUE
C3	Macaca_mulatta	(Intercept)	5.14799876912655	0.137403708611489	8.39328606616618e-14	0.0025423909226928	0.999999	-4.35534448496562	5.15307060964502	7.105427357601e-15	FALSE	FALSE
C3	Macaca_mulatta	log_brain_mass_g	0.0125819081149525	0.071941906953136	0.864082334018735	0.0025423909226928	0.999999	-4.35534448496562	0.00808866814271674	0.907222934828355	FALSE	FALSE
C3	Papio_anubis	(Intercept)	5.15229559812772	0.137438315110925	8.34887714518118e-14	0.00132550384813562	0.999999	-4.24346485769114	5.15307060964502	7.105427357601e-15	FALSE	FALSE
C3	Papio_anubis	log_brain_mass_g	0.00911359453378817	0.0722138605364729	0.901661223477038	0.00132550384813562	0.999999	-4.24346485769114	0.00808866814271674	0.907222934828355	FALSE	FALSE
C3	Saimiri_sciureus	(Intercept)	5.15741921070653	0.114650488128526	9.54791801177635e-15	0.000173493657285957	0.999999	-9.60272532439981	5.15307060964502	7.105427357601e-15	FALSE	FALSE
C3	Saimiri_sciureus	log_brain_mass_g	-0.00271266752862506	0.0594465243343105	0.9643541069714	0.000173493657285957	0.999999	-9.60272532439981	0.00808866814271674	0.907222934828355	FALSE	TRUE
C3	Callithrix_jacchus	(Intercept)	5.15794966261552	0.137658127812949	8.39328606616618e-14	0.000207670786147022	0.999999	-4.51076049079038	5.15307060964502	7.105427357601e-15	FALSE	FALSE
C3	Callithrix_jacchus	log_brain_mass_g	0.00361099300239938	0.0723274611194799	0.961003047714758	0.000207670786147022	0.999999	-4.51076049079038	0.00808866814271674	0.907222934828355	FALSE	FALSE
C3	Saguinus_midas	(Intercept)	5.14902392311668	0.13599370688879	7.41628980449605e-14	0.00211199741011948	0.999999	-4.68688837673134	5.15307060964502	7.105427357601e-15	FALSE	FALSE
C3	Saguinus_midas	log_brain_mass_g	0.0112294137967385	0.070462925850102	0.876031190510673	0.00211199741011948	0.999999	-4.68688837673134	0.00808866814271674	0.907222934828355	FALSE	FALSE
C3	Aotus_trivirgatus	(Intercept)	5.1573407556922	0.129904495497306	4.2188474935756e-14	0.00110602885701646	0.999999	-6.18884932455654	5.15307060964502	7.105427357601e-15	FALSE	FALSE
C3	Aotus_trivirgatus	log_brain_mass_g	0.00773725150305891	0.0671231853548978	0.910137964267019	0.00110602885701646	0.999999	-6.18884932455654	0.00808866814271674	0.907222934828355	FALSE	FALSE
C3	Otolemur_garnettii	(Intercept)	5.14923547328162	0.140739909096408	1.11466391672366e-13	0.00110760251062186	0.999999	-5.97030892162013	5.15307060964502	7.105427357601e-15	FALSE	FALSE
C3	Otolemur_garnettii	log_brain_mass_g	0.0081677523392926	0.0708075105617907	0.91007429497229	0.00110760251062186	0.999999	-5.97030892162013	0.00808866814271674	0.907222934828355	FALSE	FALSE
C3	Mus_musculus	(Intercept)	5.08657157517468	0.125796240634054	3.37507799486048e-14	0.0478573996593069	0.999999	-8.71646972164153	5.15307060964502	7.105427357601e-15	FALSE	FALSE
C3	Mus_musculus	log_brain_mass_g	0.0517235176820901	0.0665999464303461	0.452414340574521	0.0478573996593069	0.999999	-8.71646972164153	0.00808866814271674	0.907222934828355	FALSE	FALSE
C3	Rattus_norvegicus	(Intercept)	5.16222919657433	0.120478947245629	1.68753899743024e-14	0.0120010299251809	0.999999	-8.77865577099455	5.15307060964502	7.105427357601e-15	FALSE	FALSE
C3	Rattus_norvegicus	log_brain_mass_g	0.023973972354413	0.06279403110111	0.709293737517053	0.0120010299251809	0.999999	-8.77865577099455	0.00808866814271674	0.907222934828355	FALSE	FALSE
C3	Felis_catus	(Intercept)	5.15225815638607	0.137607709523588	8.45989944764369e-14	0.000801315936496128	0.999999	-5.52370030004377	5.15307060964502	7.105427357601e-15	FALSE	FALSE
C3	Felis_catus	log_brain_mass_g	0.0071067426046348	0.072444263224907	0.923472889078722	0.000801315936496128	0.999999	-5.52370030004377	0.00808866814271674	0.907222934828355	FALSE	FALSE
C3	Mustela_putorius_furo	(Intercept)	5.18367573968021	0.137778060939855	7.99360577730113e-14	1.46814753670888e-05	0.999999	-6.34823784525193	5.15307060964502	7.105427357601e-15	FALSE	FALSE
C3	Mustela_putorius_furo	log_brain_mass_g	-0.000923550051644525	0.0695795756066977	0.989627880950001	1.46814753670888e-05	0.999999	-6.34823784525193	0.00808866814271674	0.907222934828355	FALSE	TRUE
C3	Tupaia_belangeri	(Intercept)	5.17991270172829	0.142046342641723	1.15907283770866e-13	5.92341043003185e-05	0.999999	-6.39921949577979	5.15307060964502	7.105427357601e-15	FALSE	FALSE
C3	Tupaia_belangeri	log_brain_mass_g	0.001880348991633	0.0705259691363469	0.979167743798033	5.92341043003185e-05	0.999999	-6.39921949577979	0.00808866814271674	0.907222934828355	FALSE	FALSE
C3	Oryctolagus_cuniculus	(Intercept)	5.17358767267064	0.140485947409647	1.03028696685215e-13	0.00146337807492249	0.999999	-6.34464872876464	5.15307060964502	7.105427357601e-15	FALSE	FALSE
C3	Oryctolagus_cuniculus	log_brain_mass_g	0.0092847721525583	0.0700139136223816	0.896697012421204	0.00146337807492249	0.999999	-6.34464872876464	0.00808866814271674	0.907222934828355	FALSE	FALSE
Dy4	Homo_sapiens	(Intercept)	-3.94161541785294	1.52231030371205	0.0251726323466408	0.736365455726195	0.477699747171807	7.74741804462692	-3.70747202329802	0.046420593899748	FALSE	FALSE
Dy4	Homo_sapiens	log_v1_neuron_density	0.837816042198835	0.302830936906402	0.0183377236973892	0.736365455726195	0.477699747171807	7.74741804462692	0.806287025310038	0.0316301023961216	FALSE	FALSE
Dy4	Homo_sapiens	log_brain_mass_g	0.5083962612188	0.108949401113083	0.00068659600064036	0.736365455726195	0.477699747171807	7.74741804462692	0.422508538876075	0.00111349954950768	FALSE	FALSE
Dy4	Pan_troglodytes	(Intercept)	-3.8555464702513	1.66894755895202	0.0412866105972811	0.689011209950548	0.612653090549402	8.88147377725811	-3.70747202329802	0.046420593899748	FALSE	FALSE
Dy4	Pan_troglodytes	log_v1_neuron_density	0.83312222828455	0.331676742249695	0.0288912622927502	0.689011209950548	0.612653090549402	8.88147377725811	0.806287025310038	0.0316301023961216	FALSE	FALSE
Dy4	Pan_troglodytes	log_brain_mass_g	0.437198942505356	0.101359660720308	0.00122825495736634	0.689011209950548	0.612653090549402	8.88147377725811	0.422508538876075	0.00111349954950768	FALSE	FALSE
Dy4	Macaca_mulatta	(Intercept)	-3.60625730370984	1.70341572323182	0.0578628974945095	0.670987538437735	0.698562202430598	8.34906710225939	-3.70747202329802	0.046420593899748	TRUE	FALSE
Dy4	Macaca_mulatta	log_v1_neuron_density	0.783804686114997	0.338616653764144	0.0409565030439336	0.670987538437735	0.698562202430598	8.34906710225939	0.806287025310038	0.0316301023961216	FALSE	FALSE
Dy4	Macaca_mulatta	log_brain_mass_g	0.429520327675361	0.100293679786264	0.00129302119657337	0.670987538437735	0.698562202430598	8.34906710225939	0.422508538876075	0.00111349954950768	FALSE	FALSE
Dy4	Papio_anubis	(Intercept)	-3.83003356650394	1.68499470808527	0.0440729008500074	0.678844265856216	0.644607230148305	8.82400974465492	-3.70747202329802	0.046420593899748	FALSE	FALSE
Dy4	Papio_anubis	log_v1_neuron_density	0.828427270995741	0.334592427478457	0.0307955226918017	0.678844265856216	0.644607230148305	8.82400974465492	0.806287025310038	0.0316301023961216	FALSE	FALSE
Dy4	Papio_anubis	log_brain_mass_g	0.435886576224204	0.101952594344627	0.00130880347620743	0.678844265856216	0.644607230148305	8.82400974465492	0.422508538876075	0.00111349954950768	FALSE	FALSE
Dy4	Saimiri_sciureus	(Intercept)	-3.37085967251302	1.86167755106014	0.0975639940839446	0.65495652626119	0.684065668184306	8.49148275790691	-3.70747202329802	0.046420593899748	TRUE	FALSE
Dy4	Saimiri_sciureus	log_v1_neuron_density	0.737147421882142	0.370624087066602	0.0721581094089219	0.65495652626119	0.684065668184306	8.49148275790691	0.806287025310038	0.0316301023961216	TRUE	FALSE
Dy4	Saimiri_sciureus	log_brain_mass_g	0.427502598069166	0.100450931553566	0.00135242628640686	0.65495652626119	0.684065668184306	8.49148275790691	0.422508538876075	0.00111349954950768	FALSE	FALSE
Dy4	Callithrix_jacchus	(Intercept)	-3.66530558503596	1.55441989886925	0.0379483492784025	0.710962700680142	0.809135332528471	5.08148605002434	-3.70747202329802	0.046420593899748	FALSE	FALSE
Dy4	Callithrix_jacchus	log_v1_neuron_density	0.789787517761204	0.308491926433918	0.0265112306379676	0.710962700680142	0.809135332528471	5.08148605002434	0.806287025310038	0.0316301023961216	FALSE	FALSE
Dy4	Callithrix_jacchus	log_brain_mass_g	0.45494061312585	0.0950457370785715	0.000565434772918927	0.710962700680142	0.809135332528471	5.08148605002434	0.422508538876075	0.00111349954950768	FALSE	FALSE
Dy4	Saguinus_midas	(Intercept)	-3.83020007275382	1.71493501168484	0.0472411726026021	0.680935728905302	0.650823314590338	8.85048587933626	-3.70747202329802	0.046420593899748	FALSE	FALSE
Dy4	Saguinus_midas	log_v1_neuron_density	0.82905788701405	0.341480844398839	0.0335383333465415	0.680935728905302	0.650823314590338	8.85048587933626	0.806287025310038	0.0316301023961216	FALSE	FALSE
Dy4	Saguinus_midas	log_brain_mass_g	0.432330496967817	0.101587202969616	0.00135260247560898	0.680935728905302	0.650823314590338	8.85048587933626	0.422508538876075	0.00111349954950768	FALSE	FALSE
Dy4	Aotus_trivirgatus	(Intercept)	-2.22827316462915	1.7151120324579	0.220446171225004	0.562567992355063	0.999999	4.8604369870738	-3.70747202329802	0.046420593899748	TRUE	FALSE
Dy4	Aotus_trivirgatus	log_v1_neuron_density	0.525808482969898	0.340240270940856	0.150516605859552	0.562567992355063	0.999999	4.8604369870738	0.806287025310038	0.0316301023961216	TRUE	FALSE
Dy4	Aotus_trivirgatus	log_brain_mass_g	0.34149407853255	0.0937857899854261	0.00387984203794378	0.562567992355063	0.999999	4.8604369870738	0.422508538876075	0.00111349954950768	FALSE	FALSE
Dy4	Otolemur_garnettii	(Intercept)	-3.60870353944228	1.78716281670885	0.0685060554902035	0.622851055892748	0.817404206572663	8.04257023764831	-3.70747202329802	0.046420593899748	TRUE	FALSE
Dy4	Otolemur_garnettii	log_v1_neuron_density	0.790897283336413	0.354884834050167	0.0476427536644222	0.622851055892748	0.817404206572663	8.04257023764831	0.806287025310038	0.0316301023961216	FALSE	FALSE
Dy4	Otolemur_garnettii	log_brain_mass_g	0.41144094210013	0.106312267556664	0.00260740640483381	0.622851055892748	0.817404206572663	8.04257023764831	0.422508538876075	0.00111349954950768	FALSE	FALSE
Dy4	Mus_musculus	(Intercept)	-4.7715908392151	0.942913926320647	0.000366010727907096	0.886010832809633	1e-06	0.130546343561194	-3.70747202329802	0.046420593899748	FALSE	FALSE
Dy4	Mus_musculus	log_v1_neuron_density	1.04350217255524	0.188987607213648	0.000180298718729377	0.886010832809633	1e-06	0.130546343561194	0.806287025310038	0.0316301023961216	FALSE	FALSE
Dy4	Mus_musculus	log_brain_mass_g	0.365754842418733	0.074078649281246	0.000444428031112443	0.886010832809633	1e-06	0.130546343561194	0.422508538876075	0.00111349954950768	FALSE	FALSE
Dy4	Rattus_norvegicus	(Intercept)	-4.29801205120008	2.22455565886874	0.0795054332861	0.552400296973025	0.999999	8.10872897970993	-3.70747202329802	0.046420593899748	TRUE	FALSE
Dy4	Rattus_norvegicus	log_v1_neuron_density	0.934958417131295	0.441181129942508	0.057648285326884	0.552400296973025	0.999999	8.10872897970993	0.806287025310038	0.0316301023961216	TRUE	FALSE
Dy4	Rattus_norvegicus	log_brain_mass_g	0.345556174212712	0.107143042440834	0.00808415584469091	0.552400296973025	0.999999	8.10872897970993	0.422508538876075	0.00111349954950768	FALSE	FALSE
Dy4	Felis_catus	(Intercept)	-3.69738448340488	1.77709723885867	0.0616368285735507	0.641098145337435	0.759318491553379	8.3877111471454	-3.70747202329802	0.046420593899748	TRUE	FALSE
Dy4	Felis_catus	log_v1_neuron_density	0.80454348969182	0.352404027854888	0.0433061658837808	0.641098145337435	0.759318491553379	8.3877111471454	0.806287025310038	0.0316301023961216	FALSE	FALSE
Dy4	Felis_catus	log_brain_mass_g	0.419293167352863	0.106442238320053	0.00231536222964901	0.641098145337435	0.759318491553379	8.3877111471454	0.422508538876075	0.00111349954950768	FALSE	FALSE
Dy4	Mustela_putorius_furo	(Intercept)	-3.99015802078736	1.78240211857062	0.0468126032400105	0.666214693298376	0.696145637258849	8.18161487876533	-3.70747202329802	0.046420593899748	FALSE	FALSE
Dy4	Mustela_putorius_furo	log_v1_neuron_density	0.857433030026653	0.351267619477447	0.0327664309664071	0.666214693298376	0.696145637258849	8.18161487876533	0.806287025310038	0.0316301023961216	FALSE	FALSE
Dy4	Mustela_putorius_furo	log_brain_mass_g	0.434657602440084	0.102364806810199	0.00137456888575471	0.666214693298376	0.696145637258849	8.18161487876533	0.422508538876075	0.00111349954950768	FALSE	FALSE
Dy4	Tupaia_belangeri	(Intercept)	-4.64169151308772	1.34163191298427	0.00533564758242733	0.822185290175618	0.36962974776199	4.57156898212765	-3.70747202329802	0.046420593899748	FALSE	FALSE
Dy4	Tupaia_belangeri	log_v1_neuron_density	0.968223646013025	0.264737812046854	0.0037723803579115	0.822185290175618	0.36962974776199	4.57156898212765	0.806287025310038	0.0316301023961216	FALSE	FALSE
Dy4	Tupaia_belangeri	log_brain_mass_g	0.490193278150929	0.0815861456620537	8.82052341752981e-05	0.822185290175618	0.36962974776199	4.57156898212765	0.422508538876075	0.00111349954950768	FALSE	FALSE
Dy4	Oryctolagus_cuniculus	(Intercept)	-3.4933506294842	1.80255936523274	0.0787095152349657	0.625279340699446	0.807114662049862	7.92505423512182	-3.70747202329802	0.046420593899748	TRUE	FALSE
Dy4	Oryctolagus_cuniculus	log_v1_neuron_density	0.768762743613059	0.356368423579588	0.0539654041328039	0.625279340699446	0.807114662049862	7.92505423512182	0.806287025310038	0.0316301023961216	TRUE	FALSE
Dy4	Oryctolagus_cuniculus	log_brain_mass_g	0.413759436456474	0.105546811879478	0.00239221679171253	0.625279340699446	0.807114662049862	7.92505423512182	0.422508538876075	0.00111349954950768	FALSE	FALSE
Ly2	Homo_sapiens	(Intercept)	1.96332406336769	0.369833199210106	0.000249074740182209	0.806167849996674	1e-06	-25.6335948455192	1.96222835129922	0.000126430122842081	FALSE	FALSE
Ly2	Homo_sapiens	log_v1_neuron_density	-0.511067323421117	0.0768400517620293	3.60603411406757e-05	0.806167849996674	1e-06	-25.6335948455192	-0.510321019041197	1.39680417150512e-05	FALSE	FALSE
Ly2	Homo_sapiens	log_max_longevity	0.264452646414085	0.069950394249979	0.00304404560036553	0.806167849996674	1e-06	-25.6335948455192	0.262060842733464	0.000556646951889839	FALSE	FALSE
Ly2	Pan_troglodytes	(Intercept)	1.9625560431499	0.369234952152022	0.000246597603432486	0.815419206001412	1e-06	-25.6487515174765	1.96222835129922	0.000126430122842081	FALSE	FALSE
Ly2	Pan_troglodytes	log_v1_neuron_density	-0.510899472396986	0.0760226956113014	3.28518475103401e-05	0.815419206001412	1e-06	-25.6487515174765	-0.510321019041197	1.39680417150512e-05	FALSE	FALSE
Ly2	Pan_troglodytes	log_max_longevity	0.264625381047374	0.0621891754865062	0.00135394163973923	0.815419206001412	1e-06	-25.6487515174765	0.262060842733464	0.000556646951889839	FALSE	FALSE
Ly2	Macaca_mulatta	(Intercept)	1.87680810687684	0.344925652861605	0.000203531925863309	0.836366450454622	1e-06	-27.9869877489659	1.96222835129922	0.000126430122842081	FALSE	FALSE
Ly2	Macaca_mulatta	log_v1_neuron_density	-0.494726449434432	0.0706624111728235	2.26584660412144e-05	0.836366450454622	1e-06	-27.9869877489659	-0.510321019041197	1.39680417150512e-05	FALSE	FALSE
Ly2	Macaca_mulatta	log_max_longevity	0.271540451490161	0.0544723825921734	0.000412223895008168	0.836366450454622	1e-06	-27.9869877489659	0.262060842733464	0.000556646951889839	FALSE	FALSE
Ly2	Papio_anubis	(Intercept)	1.97792680451682	0.369713948067749	0.000233852936478485	0.820066892555884	1e-06	-25.7996239462969	1.96222835129922	0.000126430122842081	FALSE	FALSE
Ly2	Papio_anubis	log_v1_neuron_density	-0.513079677573688	0.0758482211475061	3.09660628059483e-05	0.820066892555884	1e-06	-25.7996239462969	-0.510321019041197	1.39680417150512e-05	FALSE	FALSE
Ly2	Papio_anubis	log_max_longevity	0.259373383990244	0.0589098030216529	0.00105811196920569	0.820066892555884	1e-06	-25.7996239462969	0.262060842733464	0.000556646951889839	FALSE	FALSE
Ly2	Saimiri_sciureus	(Intercept)	2.24213407782552	0.355227751135369	5.74197709295454e-05	0.858549687528461	1e-06	-29.4796145442053	1.96222835129922	0.000126430122842081	FALSE	FALSE
Ly2	Saimiri_sciureus	log_v1_neuron_density	-0.56826466040035	0.0731018459642053	8.57321826686075e-06	0.858549687528461	1e-06	-29.4796145442053	-0.510321019041197	1.39680417150512e-05	FALSE	FALSE
Ly2	Saimiri_sciureus	log_max_longevity	0.268580093911926	0.0513745703063634	0.000282050982201909	0.858549687528461	1e-06	-29.4796145442053	0.262060842733464	0.000556646951889839	FALSE	FALSE
Ly2	Callithrix_jacchus	(Intercept)	2.02440263454094	0.379061486311305	0.000237206570243398	0.814355855606199	1e-06	-26.0578174806785	1.96222835129922	0.000126430122842081	FALSE	FALSE
Ly2	Callithrix_jacchus	log_v1_neuron_density	-0.524782049992499	0.0787598654626992	3.54810730518462e-05	0.814355855606199	1e-06	-26.0578174806785	-0.510321019041197	1.39680417150512e-05	FALSE	FALSE
Ly2	Callithrix_jacchus	log_max_longevity	0.268816003418712	0.0590571853976806	0.000827701494809041	0.814355855606199	1e-06	-26.0578174806785	0.262060842733464	0.000556646951889839	FALSE	FALSE
Ly2	Saguinus_midas	(Intercept)	2.03430996488553	0.385318920969227	0.000260464877529953	0.812549170311238	1e-06	-26.0386793433924	1.96222835129922	0.000126430122842081	FALSE	FALSE
Ly2	Saguinus_midas	log_v1_neuron_density	-0.526274596390359	0.0798655287763344	3.91919379256755e-05	0.812549170311238	1e-06	-26.0386793433924	-0.510321019041197	1.39680417150512e-05	FALSE	FALSE
Ly2	Saguinus_midas	log_max_longevity	0.267176522154818	0.0586441904239884	0.000822159191400385	0.812549170311238	1e-06	-26.0386793433924	0.262060842733464	0.000556646951889839	FALSE	FALSE
Ly2	Aotus_trivirgatus	(Intercept)	1.92951679788583	0.367488594327872	0.000272355783293765	0.816641786202883	1e-06	-26.0870294304728	1.96222835129922	0.000126430122842081	FALSE	FALSE
Ly2	Aotus_trivirgatus	log_v1_neuron_density	-0.503203639794834	0.0756257846769197	3.59239354241758e-05	0.816641786202883	1e-06	-26.0870294304728	-0.510321019041197	1.39680417150512e-05	FALSE	FALSE
Ly2	Aotus_trivirgatus	log_max_longevity	0.26160801850218	0.0578627419853931	0.000870348955168465	0.816641786202883	1e-06	-26.0870294304728	0.262060842733464	0.000556646951889839	FALSE	FALSE
Ly2	Otolemur_garnettii	(Intercept)	1.97436425138597	0.367055421530867	0.000223720001907957	0.821212982211567	1e-06	-25.8883086184919	1.96222835129922	0.000126430122842081	FALSE	FALSE
Ly2	Otolemur_garnettii	log_v1_neuron_density	-0.512463729177207	0.0753856905568002	2.96208227217321e-05	0.821212982211567	1e-06	-25.8883086184919	-0.510321019041197	1.39680417150512e-05	FALSE	FALSE
Ly2	Otolemur_garnettii	log_max_longevity	0.26313614475276	0.0583181299786083	0.000883470003799625	0.821212982211567	1e-06	-25.8883086184919	0.262060842733464	0.000556646951889839	FALSE	FALSE
Ly2	Mus_musculus	(Intercept)	1.87669810385041	0.329920344343015	0.000140594995983623	0.808375289819122	1e-06	-29.1069569165115	1.96222835129922	0.000126430122842081	FALSE	FALSE
Ly2	Mus_musculus	log_v1_neuron_density	-0.475864343079382	0.0698622857741784	2.90911910769687e-05	0.808375289819122	1e-06	-29.1069569165115	-0.510321019041197	1.39680417150512e-05	FALSE	FALSE
Ly2	Mus_musculus	log_max_longevity	0.200539385543188	0.0625935026028567	0.00839712927653746	0.808375289819122	1e-06	-29.1069569165115	0.262060842733464	0.000556646951889839	FALSE	FALSE
Ly2	Rattus_norvegicus	(Intercept)	1.77460057744726	0.338579033315433	0.000276260146880869	0.856825724844286	1e-06	-29.399959309741	1.96222835129922	0.000126430122842081	FALSE	FALSE
Ly2	Rattus_norvegicus	log_v1_neuron_density	-0.488245777379646	0.0674403336650165	1.66592607340199e-05	0.856825724844286	1e-06	-29.399959309741	-0.510321019041197	1.39680417150512e-05	FALSE	FALSE
Ly2	Rattus_norvegicus	log_max_longevity	0.309677508276871	0.0575225571505375	0.000222139006522237	0.856825724844286	1e-06	-29.399959309741	0.262060842733464	0.000556646951889839	FALSE	FALSE
Ly2	Felis_catus	(Intercept)	1.70316868076841	0.390262321296617	0.00112844638519549	0.759063660710908	1e-06	-27.8370784449598	1.96222835129922	0.000126430122842081	FALSE	FALSE
Ly2	Felis_catus	log_v1_neuron_density	-0.455329500485173	0.0808330303201754	0.000152630800390963	0.759063660710908	1e-06	-27.8370784449598	-0.510321019041197	1.39680417150512e-05	FALSE	FALSE
Ly2	Felis_catus	log_max_longevity	0.237498671458295	0.0572288680896495	0.00161650732044505	0.759063660710908	1e-06	-27.8370784449598	0.262060842733464	0.000556646951889839	FALSE	FALSE
Ly2	Mustela_putorius_furo	(Intercept)	1.89812179166443	0.413991567396789	0.000783996809008647	0.793339250481447	1e-06	-25.7720470697308	1.96222835129922	0.000126430122842081	FALSE	FALSE
Ly2	Mustela_putorius_furo	log_v1_neuron_density	-0.498284075981794	0.0835833145161554	9.43417078262954e-05	0.793339250481447	1e-06	-25.7720470697308	-0.510321019041197	1.39680417150512e-05	FALSE	FALSE
Ly2	Mustela_putorius_furo	log_max_longevity	0.262034626526124	0.0585124949787113	0.000934065817620455	0.793339250481447	1e-06	-25.7720470697308	0.262060842733464	0.000556646951889839	FALSE	FALSE
Ly2	Tupaia_belangeri	(Intercept)	2.01267694369013	0.371208658566114	0.000209554865927331	0.824364354352375	1e-06	-26.1422620268098	1.96222835129922	0.000126430122842081	FALSE	FALSE
Ly2	Tupaia_belangeri	log_v1_neuron_density	-0.518464324631235	0.075632322353388	2.74572269338691e-05	0.824364354352375	1e-06	-26.1422620268098	-0.510321019041197	1.39680417150512e-05	FALSE	FALSE
Ly2	Tupaia_belangeri	log_max_longevity	0.258399621059467	0.0580255026724822	0.00097352046450494	0.824364354352375	1e-06	-26.1422620268098	0.262060842733464	0.000556646951889839	FALSE	FALSE
Ly2	Oryctolagus_cuniculus	(Intercept)	2.09701086358123	0.35225415107355	9.54923215714665e-05	0.84610877885782	1e-06	-28.0093732562387	1.96222835129922	0.000126430122842081	FALSE	FALSE
Ly2	Oryctolagus_cuniculus	log_v1_neuron_density	-0.536010574864063	0.072031530750982	1.29118974190323e-05	0.84610877885782	1e-06	-28.0093732562387	-0.510321019041197	1.39680417150512e-05	FALSE	FALSE
Ly2	Oryctolagus_cuniculus	log_max_longevity	0.265983293503387	0.0540887436976264	0.000458653514932017	0.84610877885782	1e-06	-28.0093732562387	0.262060842733464	0.000556646951889839	FALSE	FALSE
