## Supplementary material for "Separable cellular correlates of visual acuity and lifespan in mammalian primary visual cortex": Dataset S7

model_id	term	family	response	formula	N	OLS_estimate	OLS_se	OLS_p	OLS_R2	OLS_AICc	PGLS_estimate	PGLS_se	PGLS_p	PGLS_R2	PGLS_lambda	lambda_CI_lower	lambda_CI_upper	PGLS_AICc
A1	(Intercept)	A	log_v1_neuron_density	log_v1_neuron_density ~ log_E_daily_ATP	15	8.71633793413333	5.43105878814069	0.132522075567245	0.0320397447691437	13.902143263528	11.4300615588487	3.06355770315339	0.00251700552590606	0.255391641574099	0.999999	0.762692374516982	NA	-7.03562855278089
A1	log_E_daily_ATP	A	log_v1_neuron_density	log_v1_neuron_density ~ log_E_daily_ATP	15	-0.174432503066313	0.265913248461554	0.523281067441057	0.0320397447691437	13.902143263528	-0.316502663443281	0.149887807369965	0.0546492568492543	0.255391641574099	0.999999	0.762692374516982	NA	-7.03562855278089
A2	(Intercept)	A	log_v1_neuron_density	log_v1_neuron_density ~ primate_binary	15	4.84893138300547	0.0713693840689769	5.65071781757212e-18	0.700953487335737	-3.71673532265335	4.8451120234677	0.0893475545546946	0	0.460462569946495	0.545769204624862	NA	NA	-7.12659538857425
A2	primate_binary	A	log_v1_neuron_density	log_v1_neuron_density ~ primate_binary	15	0.508608049125813	0.0921374786427429	9.8721728808648e-05	0.700953487335737	-3.71673532265335	0.447537144555051	0.134360321198788	0.00541631374205798	0.460462569946495	0.545769204624862	NA	NA	-7.12659538857425
A3	(Intercept)	A	log_v1_neuron_density	log_v1_neuron_density ~ log_E_daily_ATP + primate_binary	15	12.6927042819493	2.28574168282365	0.000125174294111048	0.849107537908219	-10.1590291622676	12.6927031896202	2.28574175707082	0.00012517442570692	0.849107263935616	1e-06	NA	NA	-13.9772074921743
A3	log_E_daily_ATP	A	log_v1_neuron_density	log_v1_neuron_density ~ log_E_daily_ATP + primate_binary	15	-0.38573443894964	0.112376318328558	0.00496247978266207	0.849107537908219	-10.1590291622676	-0.385734384940533	0.11237632171594	0.0049624851333534	0.849107263935616	1e-06	NA	NA	-13.9772074921743
A3	primate_binary	A	log_v1_neuron_density	log_v1_neuron_density ~ log_E_daily_ATP + primate_binary	15	0.564698242131684	0.070053613065953	3.47853355534137e-06	0.849107537908219	-10.1590291622676	0.564698128925328	0.0700536815802893	3.47857561688869e-06	0.849107263935616	1e-06	NA	NA	-13.9772074921743
A4	(Intercept)	A	log_v1_neuron_density	log_v1_neuron_density ~ log_E_daily_ATP * primate_binary	15	11.5677521409379	2.8452315425666	0.0018651388402558	0.855421744962691	-6.13355989371834	11.5677508982542	2.84523169390537	0.00186514091307433	0.855421482880728	1e-06	NA	NA	-10.8002231163128
A4	log_E_daily_ATP	A	log_v1_neuron_density	log_v1_neuron_density ~ log_E_daily_ATP * primate_binary	15	-0.330412492668319	0.139895240559097	0.037690109967444	0.855421744962691	-6.13355989371834	-0.330412431382391	0.139895247683836	0.0376901471305893	0.855421482880728	1e-06	NA	NA	-10.8002231163128
A4	log_E_daily_ATP:primate_binary	A	log_v1_neuron_density	log_v1_neuron_density ~ log_E_daily_ATP * primate_binary	15	-0.169948350475613	0.245195610369534	0.502610354848084	0.855421744962691	-6.13355989371834	-0.169948357277248	0.245195611548129	0.502610340117224	0.855421482880728	1e-06	NA	NA	-10.8002231163128
A4	primate_binary	A	log_v1_neuron_density	log_v1_neuron_density ~ log_E_daily_ATP * primate_binary	15	4.03720561394694	5.01052561260405	0.437461669359668	0.855421744962691	-6.13355989371834	4.03720564332517	5.01052564288821	0.437461668810463	0.855421482880728	1e-06	NA	NA	-10.8002231163128
A5	(Intercept)	A	log_v1_neuron_density	log_v1_neuron_density ~ log_E_cone_frac	15	5.38513660043348	0.172091086384839	1.2641769621258e-13	0.147116693879824	12.003618857515	5.10234550093898	0.194541592278369	1.21369581052022e-12	0.0637638554735737	0.999999	0.617915452208202	NA	-3.60048831700166
A5	log_E_cone_frac	A	log_v1_neuron_density	log_v1_neuron_density ~ log_E_cone_frac	15	0.258520822649988	0.172638511062494	0.158153456723595	0.147116693879824	12.003618857515	0.143361961385621	0.152358846280909	0.363887780019673	0.0637638554735737	0.999999	0.617915452208202	NA	-3.60048831700166
A6	(Intercept)	A	log_v1_neuron_density	log_v1_neuron_density ~ log_E_cone_frac + primate_binary	15	5.00194081927243	0.120213702965342	2.40697065468769e-14	0.750410463415996	-2.61027461191659	5.00339250754601	0.129624236647092	5.88418203051333e-14	0.559094034386085	0.535704567205077	NA	NA	-6.85270138769549
A6	log_E_cone_frac	A	log_v1_neuron_density	log_v1_neuron_density ~ log_E_cone_frac + primate_binary	15	0.152911507935731	0.0991628399012001	0.149015619658926	0.750410463415996	-2.61027461191659	0.170189045748906	0.106214776590593	0.135067634241934	0.559094034386085	0.535704567205077	NA	NA	-6.85270138769549
A6	primate_binary	A	log_v1_neuron_density	log_v1_neuron_density ~ log_E_cone_frac + primate_binary	15	0.481354337169885	0.0893764361873587	0.000163835262834263	0.750410463415996	-2.61027461191659	0.459936667644035	0.126316980526898	0.00338104456528221	0.559094034386085	0.535704567205077	NA	NA	-6.85270138769549
A7	(Intercept)	A	log_v1_neuron_density	log_v1_neuron_density ~ log_brain_mass_g + primate_binary	15	4.92260008946087	0.0731076298560382	7.64225317936729e-17	0.77934103840514	-4.4582650938761	4.9226000831637	0.0731076562499069	0	0.779340654515712	1e-06	NA	NA	-8.27644456288438
A7	log_brain_mass_g	A	log_v1_neuron_density	log_v1_neuron_density ~ log_brain_mass_g + primate_binary	15	-0.119783372232426	0.0580153810624421	0.0612615348805348	0.77934103840514	-4.4582650938761	-0.119783361552293	0.0580153861441269	0.0612615744184684	0.779340654515712	1e-06	NA	NA	-8.27644456288438
A7	primate_binary	A	log_v1_neuron_density	log_v1_neuron_density ~ log_brain_mass_g + primate_binary	15	0.640828585965998	0.104341125174372	5.00909205907353e-05	0.77934103840514	-4.4582650938761	0.640828417157646	0.104341182719866	5.0091300372479e-05	0.779340654515712	1e-06	NA	NA	-8.27644456288438
B1	(Intercept)	B	log_v1_gnr	log_v1_gnr ~ log_brain_mass_g	15	-0.402492621251623	0.0743976978561852	0.000119082954408949	0.121176539907864	-5.70469004207895	-0.427242532668429	0.0936788878158467	0.000534596614784721	0.479483269563671	0.999999	0.419452073207311	NA	-17.3593039827349
B1	log_brain_mass_g	B	log_v1_gnr	log_v1_gnr ~ log_brain_mass_g	15	0.0641911998943953	0.0479452254212961	0.203563661197019	0.121176539907864	-5.70469004207895	0.167570809241211	0.0484236261914238	0.00422202139124472	0.479483269563671	0.999999	0.419452073207311	NA	-17.3593039827349
B2	(Intercept)	B	log_v1_gnr	log_v1_gnr ~ log_brain_mass_g + primate_binary	15	-0.354021796058334	0.0526837166950742	2.13456280120457e-05	0.615524158003269	-14.287054400473	-0.36029318910038	0.065641557253425	0.000138728796187149	0.573280547555347	0.590811549831481	NA	NA	-18.4329129016731
B2	log_brain_mass_g	B	log_v1_gnr	log_v1_gnr ~ log_brain_mass_g + primate_binary	15	0.164981603032462	0.0418077553036419	0.00194107011576109	0.615524158003269	-14.287054400473	0.172177243870851	0.0443740554145932	0.00218735119436575	0.573280547555347	0.590811549831481	NA	NA	-18.4329129016731
B2	primate_binary	B	log_v1_gnr	log_v1_gnr ~ log_brain_mass_g + primate_binary	15	-0.295353100768222	0.0751915810860864	0.00200588259605195	0.615524158003269	-14.287054400473	-0.256791578910694	0.0984790701098528	0.0229038001635318	0.573280547555347	0.590811549831481	NA	NA	-18.4329129016731
B3	(Intercept)	B	log_v1_gnr	log_v1_gnr ~ log_brain_mass_g + log_E_daily_ATP	15	-8.35510161649133	3.4607766026636	0.0326598215063755	0.389787178601705	-7.358152002313	-4.22641601425332	2.68919838738563	0.142018325328147	0.553782986156769	0.999999	0.205122423034803	NA	-16.4877350820853
B3	log_brain_mass_g	B	log_v1_gnr	log_v1_gnr ~ log_brain_mass_g + log_E_daily_ATP	15	-0.0341172615831283	0.0596553437247469	0.577941742501565	0.389787178601705	-7.358152002313	0.112490645752769	0.0607946324806758	0.0890285219599551	0.553782986156769	0.999999	0.205122423034803	NA	-16.4877350820853
B3	log_E_daily_ATP	B	log_v1_gnr	log_v1_gnr ~ log_brain_mass_g + log_E_daily_ATP	15	0.395564713091789	0.172109950336878	0.0403195818970387	0.389787178601705	-7.358152002313	0.188553615942268	0.133390139436279	0.182907263297434	0.553782986156769	0.999999	0.205122423034803	NA	-16.4877350820853
B4	(Intercept)	B	log_v1_gnr	log_v1_gnr ~ log_v1_neuron_density	15	1.64738963851524	0.558730609377019	0.0113054593724188	0.489121373773523	-13.8414699794337	2.17169675569982	0.71895961989142	0.00984097047998023	0.473273076563988	0.617172005044832	NA	NA	-18.4766153837596
B4	log_v1_neuron_density	B	log_v1_gnr	log_v1_gnr ~ log_v1_neuron_density	15	-0.381810861383682	0.108224888877598	0.00370993443195425	0.489121373773523	-13.8414699794337	-0.490146394396105	0.143413817178773	0.00458371891868858	0.473273076563988	0.617172005044832	NA	NA	-18.4766153837596
C1	(Intercept)	C	log_CPI	log_CPI ~ log_RII	15	4.85360112683604	0.185821296971991	1.27917264270754e-12	0.359280653062944	3.67389972010624	4.86700864812227	0.18086509239052	8.73967564984923e-13	0.227786825635518	0.999999	0.65499849590034	NA	-11.005513102477
C1	log_RII	C	log_CPI	log_CPI ~ log_RII	15	0.239860035001376	0.0888389096829338	0.0181959273902035	0.359280653062944	3.67389972010624	0.172800405421761	0.0882424145422974	0.0720129945270174	0.227786825635518	0.999999	0.65499849590034	NA	-11.005513102477
C2	(Intercept)	C	log_CPI	log_CPI ~ log_RII + primate_binary	15	5.0759687078344	0.128102894580596	4.30978957520405e-14	0.760928770849501	-7.29536827125558	5.07596859978086	0.128102936723637	4.30766533554561e-14	0.76092831867654	1e-06	NA	NA	-11.1135467952066
C2	log_RII	C	log_CPI	log_CPI ~ log_RII + primate_binary	15	-0.0163474025336228	0.0802886654089478	0.842071880824015	0.760928770849501	-7.29536827125558	-0.0163473308174986	0.0802886852132452	0.842072601743146	0.76092831867654	1e-06	NA	NA	-11.1135467952066
C2	primate_binary	C	log_CPI	log_CPI ~ log_RII + primate_binary	15	0.478329952859373	0.106531426692506	0.000739373234805233	0.760928770849501	-7.29536827125558	0.478329773343684	0.106531480931127	0.000739378350487652	0.76092831867654	1e-06	NA	NA	-11.1135467952066
C3	(Intercept)	C	log_CPI	log_CPI ~ log_brain_mass_g	15	5.18027558487837	0.116543461779131	1.3731961098128e-15	0.158630650957775	7.76048797841991	5.15307060964502	0.131679421808451	7.105427357601e-15	0.00108510605103835	0.999999	0.602846080220637	NA	-7.14437901337261
C3	log_brain_mass_g	C	log_CPI	log_CPI ~ log_brain_mass_g	15	0.117583306325228	0.0751058528340483	0.141458972215206	0.158630650957775	7.76048797841991	0.00808866814271674	0.0680665115419595	0.907222934828355	0.00108510605103835	0.999999	0.602846080220637	NA	-7.14437901337261
C4	(Intercept)	C	log_CPI	log_CPI ~ log_E_cone_frac	15	5.522733444657	0.151620307252683	1.7922898663277e-14	0.13336564599572	8.2042841109231	5.24778097005245	0.169908667536341	1.49658063719471e-13	0.0349701004667908	0.999999	0.600078984309734	NA	-7.66203649756356
C4	log_E_cone_frac	C	log_CPI	log_CPI ~ log_E_cone_frac	15	0.215135653515671	0.152102614033164	0.180743080142327	0.13336564599572	8.2042841109231	0.0913314756786986	0.133067115652686	0.504546805004475	0.0349701004667908	0.999999	0.600078984309734	NA	-7.66203649756356
C5	(Intercept)	C	log_CPI	log_CPI ~ log_brain_mass_g + primate_binary	15	5.09256821665251	0.062316683871479	7.51735992351839e-18	0.790128664857738	-9.24937153575862	5.09256821081966	0.0623167092497572	0	0.790128261735126	1e-06	NA	0.975529237613562	-13.0675496181861
C5	log_brain_mass_g	C	log_CPI	log_CPI ~ log_brain_mass_g + primate_binary	15	-0.0647957013853201	0.049452104636285	0.214629887077727	0.790128664857738	-9.24937153575862	-0.0647956941778506	0.0494521112535398	0.214629992284214	0.790128261735126	1e-06	NA	0.975529237613562	-13.0675496181861
C5	primate_binary	C	log_CPI	log_CPI ~ log_brain_mass_g + primate_binary	15	0.534437840957473	0.0889400042798504	6.13179006436803e-05	0.790128664857738	-9.24937153575862	0.534437707811531	0.0889400574421774	6.13183790538763e-05	0.790128261735126	1e-06	NA	0.975529237613562	-13.0675496181861
