## Supplementary material for "Separable cellular correlates of visual acuity and lifespan in mammalian primary visual cortex": Dataset S8

Model_ID	Response	Formula	Dataset	N	Predictor	Estimate	SE	t	p	R_squared	Lambda	Notes
Ly1	log_v1_gnr	log_v1_gnr ~ log_max_longevity	df_all	15	(Intercept)	-0.547029	0.171673	-3.1865	0.007152	0.1888	0.7107	Exploratory longevity: GNR ~ lifespan (all species)
Ly1	log_v1_gnr	log_v1_gnr ~ log_max_longevity	df_all	15	log_max_longevity	0.225499	0.129653	1.7392	0.1056	0.1888	0.7107	Exploratory longevity: GNR ~ lifespan (all species)
Ly2	log_v1_gnr	log_v1_gnr ~ log_v1_neuron_density + log_max_longevity	df_all	15	(Intercept)	1.962228	0.353762	5.5467	0.0001264	0.8179	0	Exploratory longevity: GNR ~ V1_Nd + lifespan (key model)
Ly2	log_v1_gnr	log_v1_gnr ~ log_v1_neuron_density + log_max_longevity	df_all	15	log_v1_neuron_density	-0.510321	0.072706	-7.019	1.397e-05	0.8179	0	Exploratory longevity: GNR ~ V1_Nd + lifespan (key model)
Ly2	log_v1_gnr	log_v1_gnr ~ log_v1_neuron_density + log_max_longevity	df_all	15	log_max_longevity	0.262061	0.056309	4.654	0.0005566	0.8179	0	Exploratory longevity: GNR ~ V1_Nd + lifespan (key model)
Ly3	log_v1_gnr	log_v1_gnr ~ log_brain_mass_g + log_max_longevity	df_all	15	(Intercept)	-0.01634	0.195048	-0.0838	0.9346	0.6403	1	Exploratory longevity: GNR ~ brain mass + lifespan
Ly3	log_v1_gnr	log_v1_gnr ~ log_brain_mass_g + log_max_longevity	df_all	15	log_brain_mass_g	0.364169	0.094659	3.8472	0.002322	0.6403	1	Exploratory longevity: GNR ~ brain mass + lifespan
Ly3	log_v1_gnr	log_v1_gnr ~ log_brain_mass_g + log_max_longevity	df_all	15	log_max_longevity	-0.500265	0.215991	-2.3161	0.03904	0.6403	1	Exploratory longevity: GNR ~ brain mass + lifespan
Ly4	log_v1_gnr	log_v1_gnr ~ log_v1_neuron_years	df_all	15	(Intercept)	-0.710233	0.371201	-1.9133	0.07798	0.0997	0.7485	Exploratory longevity: GNR ~ cumulative V1 neuron-years
Ly4	log_v1_gnr	log_v1_gnr ~ log_v1_neuron_years	df_all	15	log_v1_neuron_years	0.051976	0.043317	1.1999	0.2516	0.0997	0.7485	Exploratory longevity: GNR ~ cumulative V1 neuron-years
Ly5	log_visual_acuity_cpd	log_visual_acuity_cpd ~ log_max_longevity	df_all	15	(Intercept)	-0.161734	0.37159	-0.4352	0.6705	0.3614	1	Exploratory longevity: acuity ~ lifespan (expected null)
Ly5	log_visual_acuity_cpd	log_visual_acuity_cpd ~ log_max_longevity	df_all	15	log_max_longevity	0.718379	0.264828	2.7126	0.01776	0.3614	1	Exploratory longevity: acuity ~ lifespan (expected null)
Ly6	log_visual_acuity_cpd	log_visual_acuity_cpd ~ log_v1_neuron_density + log_brain_mass_g +	df_all	15	(Intercept)	-3.717456	1.756447	-2.1165	0.05792	0.658	0.7214	Exploratory longevity: Dy4 + lifespan (longevity expected null)
Ly6	log_visual_acuity_cpd	log_max_longevity	df_all	15	(Intercept)	-3.717456	1.756447	-2.1165	0.05792	0.658	0.7214	Exploratory longevity: Dy4 + lifespan (longevity expected null)
Ly6	log_visual_acuity_cpd	log_visual_acuity_cpd ~ log_v1_neuron_density + log_brain_mass_g +	df_all	15	log_v1_neuron_density	0.80198	0.383522	2.0911	0.06053	0.658	0.7214	Exploratory longevity: Dy4 + lifespan (longevity expected null)
Ly6	log_visual_acuity_cpd	log_max_longevity	df_all	15	log_v1_neuron_density	0.80198	0.383522	2.0911	0.06053	0.658	0.7214	Exploratory longevity: Dy4 + lifespan (longevity expected null)
Ly6	log_visual_acuity_cpd	log_visual_acuity_cpd ~ log_v1_neuron_density + log_brain_mass_g +	df_all	15	log_brain_mass_g	0.410966	0.285977	1.4371	0.1785	0.658	0.7214	Exploratory longevity: Dy4 + lifespan (longevity expected null)
Ly6	log_visual_acuity_cpd	log_max_longevity	df_all	15	log_brain_mass_g	0.410966	0.285977	1.4371	0.1785	0.658	0.7214	Exploratory longevity: Dy4 + lifespan (longevity expected null)
Ly6	log_visual_acuity_cpd	log_visual_acuity_cpd ~ log_v1_neuron_density + log_brain_mass_g +	df_all	15	log_max_longevity	0.035594	0.674664	0.0528	0.9589	0.658	0.7214	Exploratory longevity: Dy4 + lifespan (longevity expected null)
Ly6	log_visual_acuity_cpd	log_max_longevity	df_all	15	log_max_longevity	0.035594	0.674664	0.0528	0.9589	0.658	0.7214	Exploratory longevity: Dy4 + lifespan (longevity expected null)
Ly7	log_v1_gnr	log_v1_gnr ~ log_max_longevity	primates_only	9	(Intercept)	-0.858683	0.13673	-6.2802	0.000412	0.6561	0	Exploratory longevity: GNR ~ lifespan (primates only, n=9)
Ly7	log_v1_gnr	log_v1_gnr ~ log_max_longevity	primates_only	9	log_max_longevity	0.321013	0.087839	3.6546	0.008129	0.6561	0	Exploratory longevity: GNR ~ lifespan (primates only, n=9)
Ly8	log_v1_gnr	log_v1_gnr ~ log_v1_neuron_density + log_max_longevity + primate_binary	df_all	15	(Intercept)	2.306645	0.723896	3.1864	0.008661	0.8228	0	Exploratory longevity: GNR ~ V1_Nd + lifespan + clade (full model)
Ly8	log_v1_gnr	log_v1_gnr ~ log_v1_neuron_density + log_max_longevity + primate_binary	df_all	15	log_v1_neuron_density	-0.576124	0.141033	-4.085	0.001805	0.8228	0	Exploratory longevity: GNR ~ V1_Nd + lifespan + clade (full model)
Ly8	log_v1_gnr	log_v1_gnr ~ log_v1_neuron_density + log_max_longevity + primate_binary	df_all	15	log_max_longevity	0.231581	0.080185	2.8881	0.01476	0.8228	0	Exploratory longevity: GNR ~ V1_Nd + lifespan + clade (full model)
Ly8	log_v1_gnr	log_v1_gnr ~ log_v1_neuron_density + log_max_longevity + primate_binary	df_all	15	primate_binary	0.058591	0.106397	0.5507	0.5929	0.8228	0	Exploratory longevity: GNR ~ V1_Nd + lifespan + clade (full model)
Lx1	log_v1_neuron_density	log_v1_neuron_density ~ log_max_longevity	df_all	15	(Intercept)	4.898072	0.252501	19.3982	5.583e-11	0.0076	1	Exploratory longevity: V1_Nd ~ lifespan (confound check)
Lx1	log_v1_neuron_density	log_v1_neuron_density ~ log_max_longevity	df_all	15	log_max_longevity	0.056697	0.179955	0.3151	0.7577	0.0076	1	Exploratory longevity: V1_Nd ~ lifespan (confound check)
Lx2	log_E_daily_ATP	log_E_daily_ATP ~ log_max_longevity	df_all	15	(Intercept)	19.695492	0.220489	89.3265	0	0.4751	0	Exploratory longevity: retinal energy ~ lifespan
Lx2	log_E_daily_ATP	log_E_daily_ATP ~ log_max_longevity	df_all	15	log_max_longevity	0.547778	0.159701	3.43	0.004477	0.4751	0	Exploratory longevity: retinal energy ~ lifespan
Lx3	log_v1_gnr	log_v1_gnr ~ log_lifetime_retinal_ATP	df_all	15	(Intercept)	-4.599525	1.517848	-3.0303	0.009659	0.385	0.7998	Exploratory longevity: GNR ~ lifetime retinal ATP load
Lx3	log_v1_gnr	log_v1_gnr ~ log_lifetime_retinal_ATP	df_all	15	log_lifetime_retinal_ATP	0.178902	0.062708	2.8529	0.01358	0.385	0.7998	Exploratory longevity: GNR ~ lifetime retinal ATP load
Lx4	log_v1_gnr	log_v1_gnr ~ log_lifetime_retinal_ATP + log_v1_neuron_density	df_all	15	(Intercept)	-1.650125	0.834363	-1.9777	0.07139	0.8036	0	Exploratory longevity: GNR ~ lifetime retinal ATP + V1_Nd
Lx4	log_v1_gnr	log_v1_gnr ~ log_lifetime_retinal_ATP + log_v1_neuron_density	df_all	15	log_lifetime_retinal_ATP	0.145076	0.033103	4.3826	0.0008922	0.8036	0	Exploratory longevity: GNR ~ lifetime retinal ATP + V1_Nd
Lx4	log_v1_gnr	log_v1_gnr ~ log_lifetime_retinal_ATP + log_v1_neuron_density	df_all	15	log_v1_neuron_density	-0.426306	0.070585	-6.0396	5.85e-05	0.8036	0	Exploratory longevity: GNR ~ lifetime retinal ATP + V1_Nd
Ly1_sens90	log_v1_gnr	log_v1_gnr ~ log_max_longevity	df_all_Homo90	15	(Intercept)	-0.553683	0.182979	-3.0259	0.009741	0.173	0.6993	Sensitivity: Homo longevity = 90 yr (Ly1)
Ly1_sens90	log_v1_gnr	log_v1_gnr ~ log_max_longevity	df_all_Homo90	15	log_max_longevity	0.231364	0.14028	1.6493	0.123	0.173	0.6993	Sensitivity: Homo longevity = 90 yr (Ly1)
Ly2_sens90	log_v1_gnr	log_v1_gnr ~ log_v1_neuron_density + log_max_longevity	df_all_Homo90	15	(Intercept)	1.966823	0.355416	5.5339	0.0001291	0.8164	0	Sensitivity: Homo longevity = 90 yr (Ly2)
Ly2_sens90	log_v1_gnr	log_v1_gnr ~ log_v1_neuron_density + log_max_longevity	df_all_Homo90	15	log_v1_neuron_density	-0.513937	0.073325	-7.009	1.416e-05	0.8164	0	Sensitivity: Homo longevity = 90 yr (Ly2)
Ly2_sens90	log_v1_gnr	log_v1_gnr ~ log_v1_neuron_density + log_max_longevity	df_all_Homo90	15	log_max_longevity	0.2745	0.059354	4.6248	0.0005854	0.8164	0	Sensitivity: Homo longevity = 90 yr (Ly2)
Ly4_sens90	log_v1_gnr	log_v1_gnr ~ log_v1_neuron_years	df_all_Homo90	15	(Intercept)	-0.700004	0.376746	-1.858	0.08595	0.0927	0.7393	Sensitivity: Homo longevity = 90 yr (Ly4)
Ly4_sens90	log_v1_gnr	log_v1_gnr ~ log_v1_neuron_years	df_all_Homo90	15	log_v1_neuron_years	0.050734	0.044008	1.1528	0.2697	0.0927	0.7393	Sensitivity: Homo longevity = 90 yr (Ly4)
